# Kv1.3 inhibition alleviates neuropathology via neuroinflammatory and resilience pathways in a mouse model of Aβ pathology

**DOI:** 10.64898/2025.12.25.696456

**Authors:** Rashmi Kumari, Christine Bowen, Upasna Srivastava, Amanda Dabdab Brandelli, Prateek Kumar, Dilpreet Kour, Sneha Malepati, Wooyoung Eric Jang, Mark Bromwich, Hollis Zeng, Anson Sing, Steven A. Sloan, Heike Wulff, Srikant Rangaraju

**Author notes:** Corresponding author Rashmi Kumari, Srikant Rangaraju. Equally contributed as first author (Rashmi Kumari, Christine Bowen, Upasna Srivastava).

## Abstract

Inhibition of voltage-gated potassium channel Kv1.3 is a therapeutic strategy to curb microglia-mediated neuroinflammation in neurodegeneration, although the cellular and signaling mechanisms of disease-modification by Kv1.3 blockers are unclear. In this study, we delineate protective mechanisms of Kv1.3 blockade in a mouse model of Alzheimer’s disease (AD) pathology using comprehensive transcriptomics and proteomics profiling of brain, corresponding with neuropathological effects of two translationally relevant Kv1.3 blockers, namely small molecule PAP-1 and peptide ShK-223. Following 3 months of treatment, both molecules reduced Ab plaque burden. Single nuclear RNA seq (snRNA seq) of brain nuclei showed that PAP-1 disproportionately impacted oligodendrocytes and microglia and increased crosstalk between neurons and astrocytes with endothelial cells. In contrast, ShK-223 had pronounced effects on glutamatergic neurons and astrocytes. Both blockers increased expression of myelination genes in oligodendrocytes and synaptic genes in neurons. Neuroprotective effects of PAP-1 were further confirmed by bulk brain transcriptomics and proteomics whereby PAP-1 increased levels of synaptic, cognitive resilience and mitochondrial proteins, while decreasing glial and immune pathways including STAT1/3 phosphorylation. Using proximity labeling and co-immunoprecipitation, we found that Kv1.3 interacts with STAT1/3 in microglia. Using microglial cell lines and primary microglia, we discovered a preferential functional coupling between Kv1.3 and type 2 but not type 1 IFN signaling. Brain-level disease modification by Kv1.3 blockade was reflected in the cerebrospinal fluid (CSF) via reduced levels of neurofilament-light (NEFL) and resilience protein RPH3A, both of which are increased in human AD CSF. Together, this study demonstrates functional links between Kv1.3 channels and type 2 IFN signaling and reveals distinct cellular effects of Kv1.3 blockers in AD pathology that correspond with reduced neuropathology and neuroinflammation, augmentation of resilience and neuro-vascular pathways, along with biomarkers of therapeutic effect.
