## Supplementary material for "Kv1.3 inhibition alleviates neuropathology via neuroinflammatory and resilience pathways in a mouse model of Aβ pathology": Table 1 related to fig 1

### Sheet: Fig 1A
SEX	WorkingID	UniqueID	RNA.IDs	batch.channel	Gentype	AGE	hABETA2pep.Expression
M	28	1344	p20189_s028_1344	b01.131N	FAD	10.2	1.0129
F	31	1340	p20189_s031_1340	b02.132N	FAD	10.2	3.08026
F	33	1349	p20189_s033_1349	b03.133N	FAD	10.2	2.58042
M	26	1333	p20189_s026_1333	b04.133N	FAD	10.2	2.71492
M	27	1342	p20189_s027_1342	b05.128N	FAD	10.2	2.281
F	32	1347	p20189_s032_1347	b05.132N	FAD	10.2	1.88771
M	29	1547	p20189_s029_1547	b06.130N	FAD	10.2	1.64628
F	30	1339	p20189_s030_1339	b06.133N	FAD	10.2	3.09273
F	24	902	p20189_s024_902	b01.127C	wt	10.2	-2.99896
M	18	1334	p20189_s018_1334	b01.130N	wt	10.2	-2.87808
M	20	1337	p20189_s020_1337	b02.127C	wt	10.2	-2.64713
F	22	900	p20189_s022_900	b02.128C	wt	10.2	-2.4618
M	21	1343	p20189_s021_1343	b03.129N	wt	10.2	-2.91953
M	19	1335	p20189_s019_1335	b04.127C	wt	10.2	-0.959091
F	25	903	p20189_s025_903	b04.127N	wt	10.2	-2.98741
M	17	1332	p20189_s017_1332	b06.128N	wt	10.2	-3.71619
F	23	901	p20189_s023_901	b06.133C	wt	10.2	-4.03921

### Sheet: Figure 1B
	Actin wt vs 5xfad used for Gfap and Sv2a													Actin wt vs 5xfad used for Iba1, Phospho Stat1, Stat1, Phospho Stat3 and Stat3
						Lane	ID		Area											Lane	ID		Area
						1	WT male		64507196											1	WT male		78535681
						2	WT male		66711196											2	WT male		73162439
						3	WT male		56518782											3	WT male		72660317
						4	WT female		61265368											4	WT female		68161489
						5	WT female		55942711											5	WT female		66424610
						6	WT female		59724246											6	WT female		66462317
						7	5xFAD male		61937125											7	5xFAD male		67297610
						8	5xFAD male		56942075											8	5xFAD male		60954075
						9	5xFAD male		62322125											9	5xFAD male		63883782
						10	5xFAD female		65261075											10	5xFAD female		61790196
						11	5xFAD female		63897368											11	5xFAD female		61810024
						12	5xFAD female		62075953											12	5xFAD female		73488388
	Gfap wt vs 5xfad													Iba1 wt vs 5xfad
						Lane	ID		Area	gfap/actin	/mean									Lane	ID		Area	Iba1/actin	/mean
						1	WT male		26698711	0.413887	0.627057									1	WT male		35406803	0.450837	0.772692
						2	WT male		30320660	0.454506	0.688596									2	WT male		40544388	0.554169	0.949794
						3	WT male		24199004	0.428159	0.648679									3	WT male		29711439	0.408909	0.700831
						4	WT female		29566246	0.482593	0.731149									4	WT female		32593439	0.47818	0.819554
						5	WT female		30421832	0.543803	0.823885									5	WT female		23942903	0.360452	0.617781
						6	WT female		24551317	0.411078	0.6228									6	WT female		28562782	0.429759	0.736566
						7	5xFAD male		46640711	0.753033	1.14088									7	5xFAD male		38873146	0.57763	0.990003
						8	5xFAD male		47870782	0.840693	1.27369									8	5xFAD male		31853731	0.522586	0.895662
						9	5xFAD male		41218953	0.661386	1.00203									9	5xFAD male		34032903	0.532731	0.913051
						10	5xFAD female		61416610	0.941091	1.42579									10	5xFAD female		63813560	1.03275	1.77003
						11	5xFAD female		69210439	1.08315	1.64102									11	5xFAD female		66413874	1.07448	1.84156
						12	5xFAD female		56314731	0.907191	1.37443		15kD							12	5xFAD female		42555116	0.579073	0.992475
										0.660047														0.583463
										^ mean
	Sv2a wt vs 5xfad
														Phospho Stat1 wt vs 5xfad
						Lane	ID		Area	sv2a/actin	/mean
						1	WT male		38249075	0.592943	0.856782									Lane	ID		Area	p.Stat1/actin	/mean
						2	WT male		51414317	0.7707	1.11363									1	WT male		45991882	0.585618	0.882951
						3	WT male		37258782	0.659228	0.952562									2	WT male		44805439	0.61241	0.923347
						4	WT female		55568267	0.907009	1.3106									3	WT male		19249782	0.264928	0.39944
						5	WT female		44776196	0.800394	1.15654									4	WT female		32264903	0.47336	0.713697
						6	WT female		50742489	0.849613	1.22766									5	WT female		38063731	0.573037	0.863983
						7	5xFAD male		44376782	0.716481	1.03529									6	WT female		49783581	0.74905	1.12936
						8	5xFAD male		40048782	0.703325	1.01628									7	5xFAD male		49754974	0.739328	1.1147
						9	5xFAD male		41508489	0.666031	0.962392									8	5xFAD male		37541560	0.615899	0.928607
						10	5xFAD female		40227075	0.616402	0.89068									9	5xFAD male		42003146	0.657493	0.99132
						11	5xFAD female		32721196	0.51209	0.739952									10	5xFAD female		58793560	0.951503	1.43461
						12	5xFAD female		31688660	0.510482	0.737629									11	5xFAD female		62657267	1.01371	1.52839
										0.692058										12	5xFAD female		53107853	0.72267	1.08959
										^ mean														0.66325
														Stat1 wt vs 5xfad
																				Lane	ID		Area	Stat1/actin	/mean
																				1	WT male		8743598	0.111333	0.68701
																				2	WT male		9933305	0.135771	0.83781
																				3	WT male		9595012	0.132053	0.81487
																				4	WT female		10765426	0.15794	0.974613
																				5	WT female		8126134	0.122336	0.754909
																				6	WT female		6861770	0.103243	0.63709
																				7	5xFAD male		8039184	0.119457	0.737144
																				8	5xFAD male		12422134	0.203795	1.25757
																				9	5xFAD male		13951134	0.218383	1.34759
																				10	5xFAD female		13589719	0.219933	1.35716
																				11	5xFAD female		14782598	0.239162	1.47581
																				12	5xFAD female		13319305	0.181244	1.11841
																								0.162054
														Phospho Stat3 wt vs 5xfad
																				Lane	ID		Area	p.Stat3/actin	/mean
																				1	WT male		4360326	0.0555203	0.183401
																				2	WT male		4380154	0.0598689	0.197765
																				3	WT male		3499326	0.0481601	0.159087
																				4	WT female		3166326	0.0464533	0.153449
																				5	WT female		5203861	0.0783424	0.258789
																				6	WT female		2034497	0.0306113	0.101118
																				7	5xFAD male		14030811	0.208489	0.688703
																				8	5xFAD male		23883246	0.391824	1.29431
																				9	5xFAD male		20472933	0.320472	1.05862
																				10	5xFAD female		66333267	1.07352	3.54618
																				11	5xFAD female		61849903	1.00065	3.30544
																				12	5xFAD female		23429246	0.318816	1.05315
																								0.302727
														Stat3 wt vs 5xfad
																				Lane	ID		Area	Stat3/actin	/mean
																				1	WT male		11746598	0.14957	0.840304
																				2	WT male		10563305	0.144382	0.811153
																				3	WT male		10401891	0.143158	0.804278
																				4	WT female		11386598	0.167053	0.938525
																				5	WT female		10653012	0.160377	0.90102
																				6	WT female		11174184	0.168128	0.944564
																				7	5xFAD male		12886770	0.191489	1.07581
																				8	5xFAD male		13369012	0.219329	1.23222
																				9	5xFAD male		15972426	0.250023	1.40466
																				10	5xFAD female		11811305	0.191152	1.07391
																				11	5xFAD female		9892305	0.160044	0.899145
																				12	5xFAD female		14053891	0.19124	1.07441
																								0.177995

### Sheet: Figure 1C
	Gfap wt vs 5xfad		WT	5xFAD			Gfap wt vs 5xfad male		WT	5xFAD			Gfap wt vs 5xfad female		WT	5xFAD
			0.627057	1.14088					0.627057	1.14088					0.731149	1.42579
			0.688596	1.27368					0.688596	1.27368					0.823885	1.64102
			0.648679	1.00203					0.648679	1.00203					0.6228	1.37443
			0.731149	1.42579
			0.823885	1.64102
			0.6228	1.37443
		Column B	5xFAD					Column B	5xFAD					Column B	5xFAD
		vs.	vs,					vs.	vs,					vs.	vs,
		Column A	WT					Column A	WT					Column A	WT
		Unpaired t test						Unpaired t test						Unpaired t test
		P value	<0,0001					P value	0.0038					P value	0.0017
		P value summary	****					P value summary	**					P value summary	**
		Significantly different (P < 0.05)?	Yes					Significantly different (P < 0.05)?	Yes					Significantly different (P < 0.05)?	Yes
		One- or two-tailed P value?	Two-tailed					One- or two-tailed P value?	Two-tailed					One- or two-tailed P value?	Two-tailed
		t, df	t=6,391, df=10					t, df	t=6,016, df=4					t, df	t=7,528, df=4
		How big is the difference?						How big is the difference?						How big is the difference?
		Mean of column A	0.6904					Mean of column A	0.6548					Mean of column A	0.7259
		Mean of column B	1.31					Mean of column B	1.139					Mean of column B	1.48
		Difference between means (B - A) ± SEM	0,6193 ± 0,09690					Difference between means (B - A) ± SEM	0,4841 ± 0,08047					Difference between means (B - A) ± SEM	0,7545 ± 0,1002
		95% confidence interval	0,4034 to 0,8352					95% confidence interval	0,2607 to 0,7075					95% confidence interval	0,4762 to 1,033
		R squared (eta squared)	0.8033					R squared (eta squared)	0.9005					R squared (eta squared)	0.9341
		F test to compare variances						F test to compare variances						F test to compare variances
		F, DFn, Dfd	8,452, 5, 5					F, DFn, Dfd	18,93, 2, 2					F, DFn, Dfd	1,975, 2, 2
		P value	0.0352					P value	0.1003					P value	0.6723
		P value summary	*					P value summary	ns					P value summary	ns
		Significantly different (P < 0.05)?	Yes					Significantly different (P < 0.05)?	No					Significantly different (P < 0.05)?	No
		Data analyzed						Data analyzed						Data analyzed
		Sample size, column A	6					Sample size, column A	3					Sample size, column A	3
		Sample size, column B	6					Sample size, column B	3					Sample size, column B	3
	Sv2a wt vs 5xfad		WT	5xFAD			Sv2a wt vs 5xfad male		WT	5xFAD			Sv2a wt vs 5xfad female		WT	5xFAD
			0.856782	1.03529					0.856782	1.03529					1.3106	0.89068
			1.11363	1.01628					1.11363	1.01628					1.15654	0.739952
			0.952562	0.962392					0.952562	0.962392					1.22766	0.737629
			1.3106	0.89068
			1.15654	0.739952
			1.22766	0.737629
		Column B	5xFAD					Column B	5xFAD					Column B	5xFAD
		vs.	vs,					vs.	vs,					vs.	vs,
		Column A	WT					Column A	WT					Column A	WT
		Unpaired t test						Unpaired t test						Unpaired t test
		P value	0.0414					P value	0.7174					P value	0.0028
		P value summary	*					P value summary	ns					P value summary	**
		Significantly different (P < 0.05)?	Yes					Significantly different (P < 0.05)?	No					Significantly different (P < 0.05)?	Yes
		One- or two-tailed P value?	Two-tailed					One- or two-tailed P value?	Two-tailed					One- or two-tailed P value?	Two-tailed
		t, df	t=2,339, df=10					t, df	t=0,3885, df=4					t, df	t=6,559, df=4
		How big is the difference?						How big is the difference?						How big is the difference?
		Mean of column A	1.103					Mean of column A	0.9743					Mean of column A	1.232
		Mean of column B	0.897					Mean of column B	1.005					Mean of column B	0.7894
		Difference between means (B - A) ± SEM	-0,2059 ± 0,08805					Difference between means (B - A) ± SEM	0,03033 ± 0,07806					Difference between means (B - A) ± SEM	-0,4422 ± 0,06742
		95% confidence interval	-0,4021 to -0,009730					95% confidence interval	-0,1864 to 0,2470					95% confidence interval	-0,6294 to -0,2550
		R squared (eta squared)	0.3536					R squared (eta squared)	0.03637					R squared (eta squared)	0.9149
		F test to compare variances						F test to compare variances						F test to compare variances
		F, DFn, Dfd	1,651, 5, 5					F, DFn, Dfd	11,78, 2, 2					F, DFn, Dfd	1,294, 2, 2
		P value	0.5954					P value	0.1565					P value	0.8719
		P value summary	ns					P value summary	ns					P value summary	ns
		Significantly different (P < 0.05)?	No					Significantly different (P < 0.05)?	No					Significantly different (P < 0.05)?	No
		Data analyzed						Data analyzed						Data analyzed
		Sample size, column A	6					Sample size, column A	3					Sample size, column A	3
		Sample size, column B	6					Sample size, column B	3					Sample size, column B	3
	phospho stat1 wt vs 5xfad		WT	5xFAD			phospho stat1 wt vs 5xfad male		WT	5xFAD			phospho stat1 wt vs 5xfad female		WT	5xFAD
			0.882951	1.1147					0.882951	1.1147					0.713697	1.43461
			0.923347	0.928607					0.923347	0.928607					0.863983	1.52839
			0.39944	0.99132					0.39944	0.99132					1.12936	1.08959
			0.713697	1.43461
			0.863983	1.52839
			1.12936	1.08959
		Column B	5xFAD					Column B	5xFAD					Column B	5xFAD
		vs.	vs,					vs.	vs,					vs.	vs,
		Column A	WT					Column A	WT					Column A	WT
		Unpaired t test						Unpaired t test						Unpaired t test
		P value	0.028					P value	0.1935					P value	0.0678
		P value summary	*					P value summary	ns					P value summary	ns
		Significantly different (P < 0.05)?	Yes					Significantly different (P < 0.05)?	No					Significantly different (P < 0.05)?	No
		One- or two-tailed P value?	Two-tailed					One- or two-tailed P value?	Two-tailed					One- or two-tailed P value?	Two-tailed
		t, df	t=2,567, df=10					t, df	t=1,561, df=4					t, df	t=2,485, df=4
		How big is the difference?						How big is the difference?						How big is the difference?
		Mean of column A	0.8188					Mean of column A	0.7352					Mean of column A	0.9023
		Mean of column B	1.181					Mean of column B	1.012					Mean of column B	1.351
		Difference between means (B - A) ± SEM	0,3624 ± 0,1412					Difference between means (B - A) ± SEM	0,2763 ± 0,1770					Difference between means (B - A) ± SEM	0,4485 ± 0,1805
		95% confidence interval	0,04786 to 0,6770					95% confidence interval	-0,2150 to 0,7676					95% confidence interval	-0,05252 to 0,9495
		R squared (eta squared)	0.3972					R squared (eta squared)	0.3787					R squared (eta squared)	0.607
		F test to compare variances						F test to compare variances						F test to compare variances
		F, DFn, Dfd	1,010, 5, 5					F, DFn, Dfd	9,480, 2, 2					F, DFn, Dfd	1,205, 2, 2
		P value	0.9914					P value	0.1908					P value	0.9069
		P value summary	ns					P value summary	ns					P value summary	ns
		Significantly different (P < 0.05)?	No					Significantly different (P < 0.05)?	No					Significantly different (P < 0.05)?	No
		Data analyzed						Data analyzed						Data analyzed
		Sample size, column A	6					Sample size, column A	3					Sample size, column A	3
		Sample size, column B	6					Sample size, column B	3					Sample size, column B	3
	phospho stat3 wt vs 5xfad		WT	5xFAD			phospho stat3 wt vs 5xfad male		WT	5xFAD			phospho stat3 wt vs 5xfad female		WT	5xFAD
			0.183401	0.688703					0.183401	0.688703					0.153449	3.54618
			0.197765	1.29431					0.197765	1.29431					0.258789	3.30544
			0.159087	1.05862					0.159087	1.05862					0.101118	1.05314
			0.153449	3.54618
			0.258789	3.30544
			0.101118	1.05314
		Column B	5xFAD					Column B	5xFAD					Column B	5xFAD
		vs.	vs,					vs.	vs,					vs.	vs,
		Column A	WT					Column A	WT					Column A	WT
		Unpaired t test						Unpaired t test						Unpaired t test
		P value	0.0094					P value	0.0092					P value	0.0363
		P value summary	**					P value summary	**					P value summary	*
		Significantly different (P < 0.05)?	Yes					Significantly different (P < 0.05)?	Yes					Significantly different (P < 0.05)?	Yes
		One- or two-tailed P value?	Two-tailed					One- or two-tailed P value?	Two-tailed					One- or two-tailed P value?	Two-tailed
		t, df	t=3,208, df=10					t, df	t=4,721, df=4					t, df	t=3,098, df=4
		How large is the effect?						How large is the effect?						How large is the effect?
		Mean of column A	0.1756					Mean of column A	0.1801					Mean of column A	0.1711
		Mean of column B	1.824					Mean of column B	1.014					Mean of column B	2.635
		Difference between means (B - A) ± SEM	1,649 ± 0,5139					Difference between means (B - A) ± SEM	0,8338 ± 0,1766					Difference between means (B - A) ± SEM	2,464 ± 0,7953
		95% confidence interval	0,5037 to 2,794					95% confidence interval	0,3434 to 1,324					95% confidence interval	0,2557 to 4,672
		R squared (eta squared)	0.5072					R squared (eta squared)	0.8478					R squared (eta squared)	0.7058
		F test to compare variances						F test to compare variances						F test to compare variances
		F, DFn, Dfd	573,9, 5, 5					F, DFn, Dfd	243,8, 2, 2					F, DFn, Dfd	293,2, 2, 2
		P value	<0,0001					P value	0.0082					P value	0.0068
		P value summary	****					P value summary	**					P value summary	**
		Significantly different (P < 0.05)?	Yes					Significantly different (P < 0.05)?	Yes					Significantly different (P < 0.05)?	Yes
		Data analyzed						Data analyzed						Data analyzed
		Sample size, column A	6					Sample size, column A	3					Sample size, column A	3
		Sample size, column B	6					Sample size, column B	3					Sample size, column B	3

### Sheet: Fig 1E
	Control Plaque Burden vs PAP-1 Plaque Burden
	CORTEX REGION
	Group	Sample	Region	Total Area	Section area	Plaque Burden/% Area			ANIMAL AVERAGES
	Control	2161	XY01	9.45	59.9	15.7763			Control Cortex
		2161	XY02	7.391	52.5	14.0781			Animal	% Area
		2161	XY03	5.694	71.1	8.00844			2161	12.3692
		2161	XY04	8.002	68.9	11.6139			2171	15.5901
		2171	XY01	14.932	67.7	22.0561			2172	11.3138
		2171	XY02	5.198	49.3	10.5436			2173	16.1888
		2171	XY03	9.796	61.3	15.9804			n= 4
		2171	XY04	9.591	69.6	13.7802
		2172	XY01	11.431	64.1	17.8331
		2172	XY02	6.371	75	8.49467			PAP1 Cortex
		2172	XY03	7.403	66.9	11.0658			Animal	% Area
		2172	XY04	5.566	70.8	7.86158			2219	6.5656
		2173	XY01	12.445	74.3	16.7497			2222	4.6457
		2173	XY02	10.664	69.3	15.3882			2225	2.5203
		2173	XY03	10.368	70.2	14.7692			n=3
		2173	XY04	9.406	52.7	17.8482
									Control % Area vs PAP-1 % Area
	PAP-1	2219	XY01	4.503	63.8	7.05799			Unpaired T Test
		2219	XY02	4.022	61.8	6.50809			p-value	0.00293014
		2219	XY03	5.656	66.3	8.53092			p-value summary	**
		2219	XY04	2.466	59.2	4.16554
		2222	XY01	2.896	71	4.07887
		2222	XY02	2.184	63.5	3.43937
		2222	XY03	5.984	71.1	8.41632
		2222	XY04	1.859	70.2	2.64815
		2225	XY01	1.508	74.8	2.01604
		2225	XY02	2.383	64.6	3.68885
		2225	XY03	1.929	74.8	2.57888
		2225	XY04	1.03	57.3	1.79756
	HIPPOCAMPAL REGION
	Group	Sample	Region	Total Area	Section area	Plaque Burden/% Area
	Control	2161	XY01	4.246	74.4	5.70699
		2161	XY02	8.66	74.9	11.5621			ANIMAL AVERAGES
		2161	XY03	5.909	74.4	7.9422			Control Hippocampal Region
		2171	XY01	4.33	74.2	5.83558			Animal	% Area
		2171	XY02	6.33	73.3	8.63574			2161	8.4038
		2171	XY03	10.215	75	13.62			2171	9.3638
		2172	XY01	4.002	68	5.88529			2172	9.4275
		2172	XY02	9.869	75	13.1587			2173	9.4337
		2172	XY03	6.892	74.6	9.23861			n= 4
		2173	XY01	7.847	74.7	10.5047
		2173	XY02	7.755	74.5	10.4094
		2173	XY03	5.422	73.4	7.38692			PAP1 Hippocampal Region
									Animal	% Area
	PAP1	2219	XY01	6.488	72.6	8.93664			2219	9.0447
		2219	XY02	8.159	75	10.8787			2222	3.7809
		2219	XY03	4.845	66.2	7.31873			2225	5.4764
		2222	XY01	2.293	74.9	3.06142			n=3
		2222	XY02	3.009	75	4.012
		2222	XY03	3.202	75	4.26933			Control % Area vs PAP-1 % Area
		2225	XY01	3.366	75	4.488			Unpaired T Test
		2225	XY02	3.024	75	4.032			p-value	0.0701736
		2225	XY03	5.932	75	7.90933			p-value summary	ns

### Sheet: Fig 1F
	PBS Plaque Burden vs ShK-223 Plaque Burden
	CORTEX REGION
	Group	Sample	Region	Total Area	Section area	Plaque Burden/% Area			ANIMAL AVERAGES
	PBS	2195	ctx 1	19.785	283.8	6.97			PBS Cortex
		2195	ctx 2	9.896	281.6	3.51			Animal	% Area
		2197	ctx 1	14.473	247.1	5.86			2195	5.2428
		2197	ctx 2	26.975	260	10.38			2197	8.1161
		2200	ctx 1	11.662	254.2	4.59			2200	4.4133
		2200	ctx 2	9.584	226.1	4.24			n=3
	ShK-223	2203	ctx 1	9.881	289.2	3.42			ShK-223 Cortex
		2203	ctx 2	8.95	261.4	3.42			Animal	% Area
		2205	ctx 1	11.089	293.7	3.78			2203	3.4203
		2205	ctx 2	5.531	224.8	2.46			2205	3.118
		2206	ctx 1	10.839	247.2	4.38			2206	4.0336
		2206	ctx 2	10.285	279.3	3.68			2207	3.3522
		2207	ctx 1	12.367	286.4	4.32			2208	3.4573
		2207	ctx 2	5.467	229.1	2.39			2210	4.115
		2208	ctx 1	9.369	278.1	3.37			n=6
		2208	ctx 2	8.389	236.6	3.55
		2210	ctx 1	9.265	258.7	3.58			PBS % Area vs ShK-223 % Area
		2210	ctx 2	12.305	264.7	4.65			Unpaired T Test
									p-value	0.0190662
									p-value summary	*
	HIPPOCAMPAL REGION
	Group	Sample	Hippocampus Area	Total Area	Section Area	Plaque Burden/% Area			ANIMAL AVERAGES
	PBS	2195	hc 1	15.645	295.9	5.29			PBS Hippocampal Region
		2195	hc 2	16.195	290.5	5.57			Animal	% Area
		2197	hc 1	6.813	183	3.72			2195	5.4311
		2197	hc 2	11.772	249.4	4.72			2197	4.2215
		2200	hc 1	17.279	280.2	6.17			2200	5.5811
		2200	hc 2	13.348	267.2	5			n=3
	ShK-223	2203	hc 1	16.297	285.4	5.71			ShK-223 Hippocampal Region
		2203	hc 2	10.77	247.1	4.36			Animal	% Area
		2205	hc 1	13.332	292.8	4.55			2203	5.0344
		2205	hc 2	4.724	282.6	1.67			2205	3.1124
		2206	hc 1	14.869	278.5	5.34			2206	5.6787
		2206	hc 2	17.375	288.7	6.02			2207	3.6085
		2207	hc 1	6.893	289	2.39			2208	3.2124
		2207	hc 2	13.162	272.4	4.83			2210	3.9595
		2208	hc 1	10.155	291.2	3.49			n=6
		2208	hc 2	8.507	289.6	2.94
		2210	hc 1	12.587	265.6	4.74			PBS % Area vs ShK-223 % Area
		2210	hc 2	8.678	272.9	3.18			Unpaired T Test
									p-value	0.194809
									p-value summary	ns
