## Supplementary material for "Kv1.3 inhibition alleviates neuropathology via neuroinflammatory and resilience pathways in a mouse model of Aβ pathology": Table 6 related to fig 6

### Sheet: Figure 6A
	Stat1 IP												Stat3 IP + Input
								Lane	ID
								1	Control IgG
								2	UT											Lane	ID
								3	PAP1											1	Control IgG
								4	-											2	UT
								5	-											3	PAP1
								6	-											4	-
								7	-											5	-
								8	-											6	UT
								9	-											7	PAP1
								10	-											8	-
								11	-											9	-
								12	-
								13	-
	V5 IP
								Lane	ID
								1	Control IgG				V5 IP + Input
								2	UT
								3	PAP1
								4	-											Lane	ID
								5	-											1	Control IgG
								6	-											2	UT
								7	-											3	PAP1
								8	-											4	-
								9	-											5	-
								10	-											6	UT
								11	-											7	PAP1
								12	-											8	-
								13	-											9	-
	Stat1 Input
								Lane	ID
								1	UT
								2	PAP1
								3	-
								4	-
								5	-
								6	-
								7	-
								8	-
																				Lane	ID
																				1	UT
																				2	PAP1
																				3	-
																				4	-
																				5	-
																				6	-
																				7	-
																				8	-
	V5 Input
								Lane	ID
								1	UT
								2	PAP1
								3	-
								4	-
								5	-
								6	-
								7	-
								8	-
	Actin
								Lane	ID
								1	UT
								2	PAP1
								3	-
								4	-
								5	-
								6	-
								7	-
								8	-

### Sheet: Figure 6B
	Actin sr73 Pap1 + IFN gamma																Actin sr73 Shk223 + IFN gamma
								Lane	ID		Area												Lane	ID		Area
								1	UT		67463167												1	UT		31372569
								2	PAP1		70826510												2	Shk223		28542033
								3	DMSO + IFN gamma		72837388												3	IFN gamma		27030447
								4	PAP1 + IFN gamma		65986217												4	Shk223 + IFN gamma		25052033
								5	UT		65000217												5	UT		32206569
								6	PAP1		63429974												6	Shk223		31499690
								7	DMSO + IFN gamma		62360439												7	IFN gamma		31513569
								8	PAP1 + IFN gamma		63867024												8	Shk223 + IFN gamma		31677154
								9	UT		67123560												9	UT		26137154
								10	PAP1		64559024												10	Shk223		28262447
								11	DMSO + IFN gamma		64773439												11	IFN gamma		32928619
								12	PAP1 + IFN gamma		65381095												12	Shk223 + IFN gamma		31496326
	Phospho Stat1 sr73 Pap1 + IFN gamma																Phospho Stat1 sr73 shk223 + IFN gamma
								Lane	ID		Area	p.stat1/actin	/mean	/mean									Lane	ID		Area	p.stat1/actin	/mean	/mean
								1	UT														1	UT
								2	PAP1														2	Shk223
								3	DMSO + IFN gamma		52230075	0.717078	1.39101	1.18446									3	IFN gamma		6056477	0.224061	0.730853	0.673559
								4	PAP1 + IFN gamma		32255368	0.48882	0.948228	0.807423									4	Shk223 + IFN gamma		5312062	0.212041	0.691645	0.637425
								5	UT														5	UT
								6	PAP1														6	Shk223
								7	DMSO + IFN gamma		34946953	0.560403	1.08709	0.925662									7	IFN gamma		13016305	0.413038	1.34727	1.24165
								8	PAP1 + IFN gamma		26369711	0.412885	0.800927	0.681995									8	Shk223 + IFN gamma		11167891	0.352553	1.14997	1.05982
								9	UT														9	UT
								10	PAP1														10	Shk223
								11	DMSO + IFN gamma		34896146	0.538742	1.04507	0.889883									11	IFN gamma		11882598	0.360859	1.17707	1.08479
								12	PAP1 + IFN gamma		24526054	0.375125	0.727679	0.619623									12	Shk223 + IFN gamma		8721234	0.276897	0.903194	0.83239
												0.515508	1.17439														0.306575	1.08506
												^ mean	^ mean														^ mean	^ mean
	Phospho Stat3 sr73 Pap1 + IFN gamma																Phospho Stat3 sr73 shk223 + IFN gamma
																							Lane	ID		Area	p.stat3/actin	/mean	/mean
								Lane	ID		Area	p.stat3/actin	/mean	/mean									1	UT
								1	UT														2	Shk223
								2	PAP1														3	IFN gamma		47536489	1.75863	1.11712	0.999293
								3	DMSO + IFN gamma		57325146	0.787029	1.08299	1.01167									4	Shk223 + IFN gamma		41883610	1.67186	1.06201	0.949992
								4	PAP1 + IFN gamma		47290903	0.716678	0.986181	0.921239									5	UT
								5	UT														6	Shk223
								6	PAP1														7	IFN gamma		58914610	1.8695	1.18755	1.06229
								7	DMSO + IFN gamma		46163489	0.740269	1.01864	0.951563									8	Shk223 + IFN gamma		45656246	1.4413	0.915548	0.81898
								8	PAP1 + IFN gamma		40300610	0.631008	0.868295	0.811116									9	UT
								9	UT														10	Shk223
								10	PAP1														11	IFN gamma		54381196	1.65149	1.04906	0.938414
								11	DMSO + IFN gamma		52243246	0.806554	1.10985	1.03677									12	Shk223 + IFN gamma		33156317	1.0527	0.668703	0.598171
								12	PAP1 + IFN gamma		44379903	0.678788	0.934042	0.872534													1.57425	1.11791
												0.726721	1.07049														^ mean	^ mean
												^ mean	^ mean
	Phospho jak1 sr73 Pap1 + IFN gamma
																	Phospho jak1 sr73 shk223 + IFN gamma
								Lane	ID		Area	p.jak1/actin	/mean	/mean									Lane	ID		Area	p.jak1/actin	/mean	/mean
								1	UT														1	UT
								2	PAP1														2	Shk223
								3	DMSO + IFN gamma		55447560	0.761251	1.16526	1.03532									3	IFN gamma		20148660	0.745406	0.609649	0.565841
								4	PAP1 + IFN gamma		42511024	0.644241	0.986153	0.876181									4	Shk223 + IFN gamma		18891660	0.754097	0.616757	0.572438
								5	UT														5	UT
								6	PAP1														6	Shk223
								7	DMSO + IFN gamma		44711388	0.716983	1.0975	0.975112									7	IFN gamma		59929631	1.90171	1.55536	1.44359
								8	PAP1 + IFN gamma		32079560	0.502287	0.768861	0.68312									8	Shk223 + IFN gamma		47904196	1.51226	1.23684	1.14796
								9	UT														9	UT
								10	PAP1														10	Shk223
								11	DMSO + IFN gamma		47130095	0.727615	1.11377	0.989571									11	IFN gamma		42969024	1.30491	1.06726	0.990565
								12	PAP1 + IFN gamma		37093731	0.567346	0.868449	0.771603									12	Shk223 + IFN gamma		35203125	1.11769	0.914131	0.848443
												0.653287	1.12551														1.22268	1.07742
												^ mean	^ mean														^ mean	^ mean

### Sheet: Figure 6C
	Phospho Stat1 sr37 Pap1 + IFN gamma		DMSO	PAP1			Phospho Stat1 sr37 Shk223 + IFN gamma		PBS	Shk 223
			1.18	0.81					0.673559	0.637425
			0.93	0.68					1.24165	1.05982
			0.89	0.62					1.08479	0.83239
		Column B	PAP1					Column B	Shk 223
		vs.	vs,					vs.	vs,
		Column A	DMSO					Column A	PBS
		Unpaired t test						Unpaired t test
		P value	0.0498					P value	0.4944
		P value summary	*					P value summary	ns
		Significantly different (P < 0.05)?	Yes					Significantly different (P < 0.05)?	No
		One- or two-tailed P value?	Two-tailed					One- or two-tailed P value?	Two-tailed
		t, df	t=2,781, df=4					t, df	t=0,7510, df=4
		How big is the difference?						How big is the difference?
		Mean of column A	1					Mean of column A	1
		Mean of column B	0.7033					Mean of column B	0.8432
		Difference between means (B - A) ± SEM	-0,2967 ± 0,1067					Difference between means (B - A) ± SEM	-0,1568 ± 0,2088
		95% confidence interval	-0,5928 to -0,0005125					95% confidence interval	-0,7365 to 0,4229
		R squared (eta squared)	0.6591					R squared (eta squared)	0.1236
		F test to compare variances						F test to compare variances
		F, DFn, Dfd	2,618, 2, 2					F, DFn, Dfd	1,926, 2, 2
		P value	0.5527					P value	0.6836
		P value summary	ns					P value summary	ns
		Significantly different (P < 0.05)?	No					Significantly different (P < 0.05)?	No
		Data analyzed						Data analyzed
		Sample size, column A	3					Sample size, column A	3
		Sample size, column B	3					Sample size, column B	3
	Phospho Stat3 sr37 Pap1 + IFN gamma		DMSO	PAP1			Phospho Stat3 sr37 Shk223 + IFN gamma		PBS	Shk 223
			1.01167	0.921239					0.999293	0.949992
			0.951563	0.811116					1.06229	0.81898
			1.03677	0.872534					0.938414	0.598171
		Column B	PAP1					Column B	Shk 223
		vs.	vs,					vs.	vs,
		Column A	DMSO					Column A	PBS
		Unpaired t test						Unpaired t test
		P value	0.0317					P value	0.1243
		P value summary	*					P value summary	ns
		Significantly different (P < 0.05)?	Yes					Significantly different (P < 0.05)?	No
		One- or two-tailed P value?	Two-tailed					One- or two-tailed P value?	Two-tailed
		t, df	t=3,238, df=4					t, df	t=1,941, df=4
		How big is the difference?						How big is the difference?
		Mean of column A	1					Mean of column A	1
		Mean of column B	0.8683					Mean of column B	0.789
		Difference between means (B - A) ± SEM	-0,1317 ± 0,04067					Difference between means (B - A) ± SEM	-0,2110 ± 0,1087
		95% confidence interval	-0,2446 to -0,01878					95% confidence interval	-0,5128 to 0,09087
		R squared (eta squared)	0.7239					R squared (eta squared)	0.4849
		F test to compare variances						F test to compare variances
		F, DFn, Dfd	1,588, 2, 2					F, DFn, Dfd	8,240, 2, 2
		P value	0.7727					P value	0.2164
		P value summary	ns					P value summary	ns
		Significantly different (P < 0.05)?	No					Significantly different (P < 0.05)?	No
		Data analyzed						Data analyzed
		Sample size, column A	3					Sample size, column A	3
		Sample size, column B	3					Sample size, column B	3
	Phospho Jak1 sr37 Pap1 + IFN gamma		DMSO	PAP1			Phospho Jak1 sr37 Shk 223 + IFN gamma		PBS	Shk 223
			1.03532	0.876181					0.565841	0.572438
			0.975112	0.68312					1.44359	1.14796
			0.989571	0.771603					0.990565	0.848443
		Column B	PAP1					Column B	Shk 223
		vs.	vs,					vs.	vs,
		Column A	DMSO					Column A	PBS
		Unpaired t test						Unpaired t test
		P value	0.0191					P value	0.6601
		P value summary	*					P value summary	ns
		Significantly different (P < 0.05)?	Yes					Significantly different (P < 0.05)?	No
		One- or two-tailed P value?	Two-tailed					One- or two-tailed P value?	Two-tailed
		t, df	t=3,801, df=4					t, df	t=0,4742, df=4
		How big is the difference?						How big is the difference?
		Mean of column A	1					Mean of column A	1
		Mean of column B	0.777					Mean of column B	0.8563
		Difference between means (B - A) ± SEM	-0,2230 ± 0,05867					Difference between means (B - A) ± SEM	-0,1437 ± 0,3031
		95% confidence interval	-0,3859 to -0,06013					95% confidence interval	-0,9851 to 0,6977
		R squared (eta squared)	0.7832					R squared (eta squared)	0.05323
		F test to compare variances						F test to compare variances
		F, DFn, Dfd	9,456, 2, 2					F, DFn, Dfd	2,326, 2, 2
		P value	0.1913					P value	0.6014
		P value summary	ns					P value summary	ns
		Significantly different (P < 0.05)?	No					Significantly different (P < 0.05)?	No
		Data analyzed						Data analyzed
		Sample size, column A	3					Sample size, column A	3
		Sample size, column B	3					Sample size, column B	3

### Sheet: Figure 6D
	Actin MMC Pap1 + IFN gamma																Actin MMC Shk223 + IFN gamma
								Lane	ID		Area												Lane	ID		Area
								1	UT		70389560												1	UT		64115024
								2	PAP1		65923853												2	PAP1		67537439
								3	DMSO + IFN gamma		67199024												3	DMSO + IFN gamma		65747782
								4	PAP1 + IFN gamma		68379489												4	PAP1 + IFN gamma		66696903
								5	UT		69270368												5	UT		61118368
								6	PAP1		68127439												6	PAP1		54592882
								7	DMSO + IFN gamma		66840610												7	DMSO + IFN gamma		71383832
								8	PAP1 + IFN gamma		67767782												8	PAP1 + IFN gamma		67998125
								9	UT		67197075												9	UT		70752953
								10	PAP1		67692903												10	PAP1		70610832
								11	DMSO + IFN gamma		67066267												11	DMSO + IFN gamma		74537246
								12	PAP1 + IFN gamma		63996731												12	PAP1 + IFN gamma		72486660
	Phospho Stat1 MMC Pap1 + IFN gamma																Phospho Stat1 MMC shk223 + IFN gamma
								Lane	ID		Area
								1	UT														Lane	ID		Area
								2	PAP1														1	UT
								3	DMSO + IFN gamma		33176004	0.493698	1.03625	0.946593									2	PAP1
								4	PAP1 + IFN gamma		27830589	0.407002	0.85428	0.780366									3	DMSO + IFN gamma		33352660	0.507282	0.835199	0.901597
								5	UT														4	PAP1 + IFN gamma		43207146	0.647813	1.06657	1.15136
								6	PAP1														5	UT
								7	DMSO + IFN gamma		38770246	0.58004	1.21748	1.11214									6	PAP1
								8	PAP1 + IFN gamma		30249175	0.446365	0.936901	0.855839									7	DMSO + IFN gamma		40103368	0.561799	0.924957	0.99849
								9	UT														8	PAP1 + IFN gamma		52378317	0.770291	1.26822	1.36904
								10	PAP1														9	UT
								11	DMSO + IFN gamma		32924125	0.490919	1.03042	0.941265									10	PAP1
								12	PAP1 + IFN gamma		28193004	0.440538	0.924671	0.844667									11	DMSO + IFN gamma		46128439	0.618864	1.01891	1.09991
												0.476427	1.09472										12	PAP1 + IFN gamma		39014024	0.538224	0.886141	0.956589
																											0.607379	0.926355
	Phospho Stat3 MMC Pap1 + IFN gamma
								Lane	ID		Area						Phospho Stat3 Shk223 Pap1 + IFN gamma
								1	UT
								2	PAP1
								3	DMSO + IFN gamma		49322246	0.733973	1.06381	1.00774
								4	PAP1 + IFN gamma		42760832	0.625346	0.906365	0.858592									Lane	ID		Area
								5	UT														1	UT
								6	PAP1														2	PAP1
								7	DMSO + IFN gamma		47426196	0.709542	1.0284	0.974192									3	DMSO + IFN gamma		40845903	0.621251	1.07822	1.20629
								8	PAP1 + IFN gamma		45060368	0.664923	0.963728	0.912931									4	PAP1 + IFN gamma		54923024	0.823472	1.42918	1.59895
								9	UT														5	UT
								10	PAP1														6	PAP1
								11	DMSO + IFN gamma		49729782	0.741502	1.07472	1.01807									7	DMSO + IFN gamma		27255882	0.381822	0.662672	0.741388
								12	PAP1 + IFN gamma		42520075	0.66441	0.962984	0.912227									8	PAP1 + IFN gamma		40840953	0.600619	1.04241	1.16623
												0.689949	1.05564										9	UT
																							10	PAP1
																							11	DMSO + IFN gamma		40395731	0.541954	0.94059	1.05232
																							12	PAP1 + IFN gamma		35372903	0.487992	0.846936	0.947541
																											0.576185	0.893826
	Phospho Jak1 MMC Pap1 + IFN gamma
																	Phospho Jak1 Shk223 Pap1 + IFN gamma
								Lane	ID		Area
								1	UT
								2	PAP1														Lane	ID		Area
								3	DMSO + IFN gamma		25750125	0.383192	0.892395	1.00937									1	UT
								4	PAP1 + IFN gamma		28042368	0.410099	0.955057	1.08024									2	PAP1
								5	UT														3	DMSO + IFN gamma		37066368	0.563766	0.789835	0.813758
								6	PAP1														4	PAP1 + IFN gamma		52473317	0.786743	1.10222	1.13561
								7	DMSO + IFN gamma		24061296	0.35998	0.838338	0.948226									5	UT
								8	PAP1 + IFN gamma		23877711	0.352346	0.820559	0.928117									6	PAP1
								9	UT														7	DMSO + IFN gamma		54217660	0.759523	1.06409	1.09632
								10	PAP1														8	PAP1 + IFN gamma		49467903	0.727489	1.01921	1.05008
								11	DMSO + IFN gamma		26540439	0.395735	0.921604	1.04241									9	UT
								12	PAP1 + IFN gamma		43199903	0.675033	1.57205	1.77811									10	PAP1
												0.429397	0.884112										11	DMSO + IFN gamma		56282317	0.75509	1.05788	1.08992
																							12	PAP1 + IFN gamma		50019660	0.690053	0.966763	0.996046
																											0.713777	0.970601

### Sheet: Figure 6E
	Phospho Stat1 MMC Pap1 + IFN gamma		DMSO	PAP1			Phospho Stat1 MMC Shk223 + IFN gamma		PBS	Shk 223
			0.946593	0.780366					0.901597	1.15136
			1.11214	0.855839					0.99849	1.36904
			0.941265	0.844667					1.09991	0.956589
		Column B	PAP1					Column B	Shk 223
		vs.	vs,					vs.	vs,
		Column A	DMSO					Column A	PBS
		Unpaired t test						Unpaired t test
		P value	0.0466					P value	0.2953
		P value summary	*					P value summary	ns
		Significantly different (P < 0.05)?	Yes					Significantly different (P < 0.05)?	No
		One- or two-tailed P value?	Two-tailed					One- or two-tailed P value?	Two-tailed
		t, df	t=2,845, df=4					t, df	t=1,203, df=4
		How big is the difference?						How big is the difference?
		Mean of column A	1					Mean of column A	1
		Mean of column B	0.827					Mean of column B	1.159
		Difference between means (B - A) ± SEM	-0,1730 ± 0,06082					Difference between means (B - A) ± SEM	0,1590 ± 0,1322
		95% confidence interval	-0,3419 to -0,004172					95% confidence interval	-0,2080 to 0,5260
		R squared (eta squared)	0.6693					R squared (eta squared)	0.2657
		F test to compare variances						F test to compare variances
		F, DFn, Dfd	5,689, 2, 2					F, DFn, Dfd	4,329, 2, 2
		P value	0.299					P value	0.3753
		P value summary	ns					P value summary	ns
		Significantly different (P < 0.05)?	No					Significantly different (P < 0.05)?	No
		Data analyzed						Data analyzed
		Sample size, column A	3					Sample size, column A	3
		Sample size, column B	3					Sample size, column B	3
	Phospho Stat3 MMC Pap1 + IFN gamma		DMSO	PAP1			Phospho Stat3 MMC Shk223 + IFN gamma		PBS	Shk 223
			1.00774	0.858592					1.20629	1.59895
			0.974192	0.912931					0.741388	1.16623
			1.01807	0.912227					1.05232	0.947541
		Column B	PAP1					Column B	Shk 223
		vs.	vs,					vs.	vs,
		Column A	DMSO					Column A	PBS
		Unpaired t test						Unpaired t test
		P value	0.0092					P value	0.3696
		P value summary	**					P value summary	ns
		Significantly different (P < 0.05)?	Yes					Significantly different (P < 0.05)?	No
		One- or two-tailed P value?	Two-tailed					One- or two-tailed P value?	Two-tailed
		t, df	t=4,718, df=4					t, df	t=1,010, df=4
		How big is the difference?						How big is the difference?
		Mean of column A	1					Mean of column A	1
		Mean of column B	0.8946					Mean of column B	1.238
		Difference between means (B - A) ± SEM	-0,1054 ± 0,02235					Difference between means (B - A) ± SEM	0,2376 ± 0,2352
		95% confidence interval	-0,1675 to -0,04338					95% confidence interval	-0,4155 to 0,8907
		R squared (eta squared)	0.8477					R squared (eta squared)	0.2032
		F test to compare variances						F test to compare variances
		F, DFn, Dfd	1,846, 2, 2					F, DFn, Dfd	1,959, 2, 2
		P value	0.7027					P value	0.6758
		P value summary	ns					P value summary	ns
		Significantly different (P < 0.05)?	No					Significantly different (P < 0.05)?	No
		Data analyzed						Data analyzed
		Sample size, column A	3					Sample size, column A	3
		Sample size, column B	3					Sample size, column B	3
	Phospho Jak1 MMC Pap1 + IFN gamma		DMSO	PAP1			Phospho Jak1 MMC Shk 223 + IFN gamma		PBS	Shk 223
			1.00937	1.08024					0.813758	1.13561
			0.948226	0.928117					1.09632	1.05008
			1.04241	1.77811					1.08992	0.996046
		Column B	PAP1					Column B	Shk 223
		vs.	vs,					vs.	vs,
		Column A	DMSO					Column A	PBS
		Unpaired t test						Unpaired t test
		P value	0.3755					P value	0.5832
		P value summary	ns					P value summary	ns
		Significantly different (P < 0.05)?	No					Significantly different (P < 0.05)?	No
		One- or two-tailed P value?	Two-tailed					One- or two-tailed P value?	Two-tailed
		t, df	t=0,9963, df=4					t, df	t=0,5962, df=4
		How big is the difference?						How big is the difference?
		Mean of column A	1					Mean of column A	1
		Mean of column B	1.262					Mean of column B	1.061
		Difference between means (B - A) ± SEM	0,2622 ± 0,2631					Difference between means (B - A) ± SEM	0,06058 ± 0,1016
		95% confidence interval	-0,4684 to 0,9927					95% confidence interval	-0,2215 to 0,3427
		R squared (eta squared)	0.1988					R squared (eta squared)	0.0816
		F test to compare variances						F test to compare variances
		F, DFn, Dfd	89,97, 2, 2					F, DFn, Dfd	5,255, 2, 2
		P value	0.022					P value	0.3197
		P value summary	*					P value summary	ns
		Significantly different (P < 0.05)?	Yes					Significantly different (P < 0.05)?	No
		Data analyzed						Data analyzed
		Sample size, column A	3					Sample size, column A	3
		Sample size, column B	3					Sample size, column B	3

### Sheet: Figure 6F
	Actin Sr73 Pap1 + IFN alpha															Actin Sr73 Shk223 + IFN alpha
								Lane	ID		Area												Lane	ID		Area
								1	UT		39948690												1	UT		66458024
								2	PAP1		37056983												2	PAP1		61867903
								3	DMSO + IFN alpha		37348276												3	DMSO + IFN alpha		60568439
								4	PAP1 + IFN alpha		34181690												4	PAP1 + IFN alpha		64661731
								5	UT		35186104												5	UT		58644660
								6	PAP1		32896912												6	PAP1		60292075
								7	DMSO + IFN alpha		36569104												7	DMSO + IFN alpha		65685903
								8	PAP1 + IFN alpha		37565690												8	PAP1 + IFN alpha		61936024
								9	UT		37842276												9	UT		58108539
								10	PAP1		36637983												10	PAP1		64330660
								11	DMSO + IFN alpha		37043518												11	DMSO + IFN alpha		68941095
								12	PAP1 + IFN alpha		34617933												12	PAP1 + IFN alpha		70434853
	Phospho Stat1 sr73 Pap1 + IFN alpha															Phospho Stat1 Shk223 Pap1 + IFN alpha
								Lane	ID		Area
								1	UT														Lane	ID		Area
								2	PAP1														1	UT
								3	DMSO + IFN alpha		40165439	1.07543	0.956263	1.01637									2	PAP1
								4	PAP1 + IFN alpha		49925560	1.46059	1.29875	1.38038									3	DMSO + IFN alpha		24345468	0.40195	0.680094	0.728447
								5	UT														4	PAP1 + IFN alpha		41209246	0.637305	1.07831	1.15498
								6	PAP1														5	UT
								7	DMSO + IFN alpha		36293610	0.992466	0.882493	0.937964									6	PAP1
								8	PAP1 + IFN alpha		42358196	1.12758	1.00263	1.06565									7	DMSO + IFN alpha		46799489	0.712474	1.2055	1.2912
								9	UT														8	PAP1 + IFN alpha		40813439	0.658961	1.11495	1.19422
								10	PAP1														9	UT
								11	DMSO + IFN alpha		40985903	1.10643	0.983824	1.04567									10	PAP1
								12	PAP1 + IFN alpha		34106024	0.985213	0.876042	0.931108									11	DMSO + IFN alpha		37293489	0.540947	0.915276	0.980349
												1.12462	0.94086										12	PAP1 + IFN alpha		41872610	0.594487	1.00587	1.07738
																											0.591021	0.933623
	Phospho Stat3 sr73 Pap1 + IFN alpha															Phospho Stat3 sr73 Pap1 + IFN alpha
								Lane	ID		Area
								1	UT														Lane	ID		Area
								2	PAP1														1	UT
								3	DMSO + IFN alpha		25434761	0.681016	0.925063	0.978928									2	PAP1
								4	PAP1 + IFN alpha		30070589	0.879728	1.19499	1.26457									3	DMSO + IFN alpha		27641660	0.456371	0.842267	0.886243
								5	UT														4	PAP1 + IFN alpha		39016660	0.603396	1.11361	1.17176
								6	PAP1														5	UT
								7	DMSO + IFN alpha		17551296	0.479949	0.651942	0.689904									6	PAP1
								8	PAP1 + IFN alpha		21859175	0.581892	0.790417	0.836442									7	DMSO + IFN alpha		29945075	0.455883	0.841367	0.885295
								9	UT														8	PAP1 + IFN alpha		33506903	0.540992	0.998442	1.05057
								10	PAP1														9	UT
								11	DMSO + IFN alpha		34304539	0.926061	1.25792	1.33117									10	PAP1
								12	PAP1 + IFN alpha		30064075	0.868454	1.17967	1.24836									11	DMSO + IFN alpha		43611903	0.632597	1.16751	1.22846
												0.736183	0.944975										12	PAP1 + IFN alpha		39568782	0.561778	1.0368	1.09094
																											0.541836	0.95038
	Phospho Jak1 sr73 Pap1 + IFN alpha															Phospho Jak1 sr73 Pap1 + IFN alpha
								Lane	ID		Area
								1	UT														Lane	ID		Area
								2	PAP1														1	UT
								3	DMSO + IFN alpha		32573024	0.872143	0.799101	0.820928									2	PAP1
								4	PAP1 + IFN alpha		36647803	1.07215	0.982356	1.00919									3	DMSO + IFN alpha		21030933	0.347226	0.986907	0.978465
								5	UT														4	PAP1 + IFN alpha		22377933	0.346077	0.983641	0.975227
								6	PAP1														5	UT
								7	DMSO + IFN alpha		40224853	1.09997	1.00785	1.03537									6	PAP1
								8	PAP1 + IFN alpha		41699974	1.11005	1.01709	1.04487									7	DMSO + IFN alpha		20135640	0.306544	0.871279	0.863826
								9	UT														8	PAP1 + IFN alpha		23704518	0.382726	1.08781	1.0785
								10	PAP1														9	UT
								11	DMSO + IFN alpha		45009681	1.21505	1.11329	1.1437									10	PAP1
								12	PAP1 + IFN alpha		40816731	1.17906	1.08032	1.10983									11	DMSO + IFN alpha		28323347	0.410834	1.1677	1.15771
												1.0914	0.973413										12	PAP1 + IFN alpha		22369276	0.317588	0.902669	0.894947
																											0.351833	1.00863

### Sheet: Figure 6G
	Phospho Stat1 sr37 Pap1 + IFN alpha		DMSO	PAP1			Phospho Stat1 sr37 Shk223 + IFN alpha		PBS	Shk 223
			1.01637	1.38038					0.728447	1.15498
			0.937964	1.06565					1.2912	1.19422
			1.04567	0.931108					0.980349	1.07738
		Column B	PAP1					Column B	Shk 223
		vs.	vs,					vs.	vs,
		Column A	DMSO					Column A	PBS
		Unpaired t test						Unpaired t test
		P value	0.4106					P value	0.4408
		P value summary	ns					P value summary	ns
		Significantly different (P < 0.05)?	No					Significantly different (P < 0.05)?	No
		One- or two-tailed P value?	Two-tailed					One- or two-tailed P value?	Two-tailed
		t, df	t=0,9179, df=4					t, df	t=0,8549, df=4
		How big is the difference?						How big is the difference?
		Mean of column A	1					Mean of column A	1
		Mean of column B	1.126					Mean of column B	1.142
		Difference between means (B - A) ± SEM	0,1257 ± 0,1370					Difference between means (B - A) ± SEM	0,1422 ± 0,1663
		95% confidence interval	-0,2545 to 0,5060					95% confidence interval	-0,3196 to 0,6040
		R squared (eta squared)	0.174					R squared (eta squared)	0.1545
		F test to compare variances						F test to compare variances
		F, DFn, Dfd	17,15, 2, 2					F, DFn, Dfd	22,47, 2, 2
		P value	0.1102					P value	0.0852
		P value summary	ns					P value summary	ns
		Significantly different (P < 0.05)?	No					Significantly different (P < 0.05)?	No
		Data analyzed						Data analyzed
		Sample size, column A	3					Sample size, column A	3
		Sample size, column B	3					Sample size, column B	3
	Phospho Stat3 sr37 Pap1 + IFN alpha		DMSO	PAP1			Phospho Stat3 sr37 Shk223 + IFN alpha		PBS	Shk 223
			0.978928	1.26457					0.886243	1.17176
			0.689904	0.836442					0.885295	1.05057
			1.33117	1.24836					1.22846	1.09094
		Column B	PAP1					Column B	Shk 223
		vs.	vs,					vs.	vs,
		Column A	DMSO					Column A	PBS
		Unpaired t test						Unpaired t test
		P value	0.6426					P value	0.4321
		P value summary	ns					P value summary	ns
		Significantly different (P < 0.05)?	No					Significantly different (P < 0.05)?	No
		One- or two-tailed P value?	Two-tailed					One- or two-tailed P value?	Two-tailed
		t, df	t=0,5011, df=4					t, df	t=0,8727, df=4
		How big is the difference?						How big is the difference?
		Mean of column A	1					Mean of column A	1
		Mean of column B	1.116					Mean of column B	1.104
		Difference between means (B - A) ± SEM	0,1165 ± 0,2324					Difference between means (B - A) ± SEM	0,1044 ± 0,1197
		95% confidence interval	-0,5288 to 0,7617					95% confidence interval	-0,2278 to 0,4366
		R squared (eta squared)	0.05908					R squared (eta squared)	0.1599
		F test to compare variances						F test to compare variances
		F, DFn, Dfd	1,752, 2, 2					F, DFn, Dfd	10,28, 2, 2
		P value	0.7268					P value	0.1773
		P value summary	ns					P value summary	ns
		Significantly different (P < 0.05)?	No					Significantly different (P < 0.05)?	No
		Data analyzed						Data analyzed
		Sample size, column A	3					Sample size, column A	3
		Sample size, column B	3					Sample size, column B	3
	Phospho Jak1 sr37 Pap1 + IFN alpha		DMSO	PAP1			Phospho Jak1 sr37 Shk 223 + IFN alpha		PBS	Shk 223
			0.820928	1.00919					0.978465	0.975227
			1.03537	1.04487					0.863826	1.0785
			1.1437	1.10983					1.15771	0.894947
		Column B	PAP1					Column B	Shk 223
		vs.	vs,					vs.	vs,
		Column A	DMSO					Column A	PBS
		Unpaired t test						Unpaired t test
		P value	0.6115					P value	0.8733
		P value summary	ns					P value summary	ns
		Significantly different (P < 0.05)?	No					Significantly different (P < 0.05)?	No
		One- or two-tailed P value?	Two-tailed					One- or two-tailed P value?	Two-tailed
		t, df	t=0,5501, df=4					t, df	t=0,1699, df=4
		How big is the difference?						How big is the difference?
		Mean of column A	1					Mean of column A	1
		Mean of column B	1.055					Mean of column B	0.9829
		Difference between means (B - A) ± SEM	0,05463 ± 0,09931					Difference between means (B - A) ± SEM	-0,01711 ± 0,1007
		95% confidence interval	-0,2211 to 0,3304					95% confidence interval	-0,2966 to 0,2624
		R squared (eta squared)	0.07032					R squared (eta squared)	0.007167
		F test to compare variances						F test to compare variances
		F, DFn, Dfd	10,36, 2, 2					F, DFn, Dfd	2,591, 2, 2
		P value	0.176					P value	0.5569
		P value summary	ns					P value summary	ns
		Significantly different (P < 0.05)?	No					Significantly different (P < 0.05)?	No
		Data analyzed						Data analyzed
		Sample size, column A	3					Sample size, column A	3
		Sample size, column B	3					Sample size, column B	3

### Sheet: Figure 6H
	Actin primary cells used for Phospho Stat1															Actin primary cells used for Phospho Stat3
								Lane	ID		Area												Lane	ID		Area
								1	WT		59927853												1	WT		70784439
								2	WT + IFN gamma		61707439												2	WT + IFN gamma		70269075
								3	KO		43970953												3	KO		54529075
								4	KO + IFN gamma		41873004												4	KO + IFN gamma		47731418
								5	WT		52148660												5	WT		65685196
								6	WT + IFN gamma		52468903												6	KO		51662246
								7	KO		41854903												7	WT + IFN gamma		68748368
								8	KO + IFN gamma		44461832												8	KO + IFN gamma		53582368
								9	WT		60893024												9	WT		67879125
								10	WT + IFN gamma		62215731												10	KO		51839711
								11	KO		45458610												11	WT + IFN gamma		70915560
								12	KO + IFN gamma		42849267												12	KO + IFN gamma		48713125
								13	WT		39805368												13	WT		58643024
								14	WT + IFN gamma		31524731												14	WT + IFN gamma		62562903
								15	KO		40563711												15	KO		62672660
								16	KO + IFN gamma		54615782												16	KO + IFN gamma		65570439
								17	WT		56727539												17	WT		58397004
								18	WT + IFN gamma		56441882												18	WT + IFN gamma		54793953
								19	KO		60732660												19	KO		56006296
								20	KO + IFN gamma		63232660												20	KO + IFN gamma		59443832
								21	WT		67367296												21	WT		60619539
								22	WT + IFN gamma		73455853												22	WT + IFN gamma		77594924
								23	KO		67896024												23	KO		63541317
								24	KO + IFN gamma		56868610												24	KO + IFN gamma		56303075
	Phospho Stat1 primary cells															Phospho Stat3 primary cells
																							Lane	ID		Area
																							1	WT		5938882	0.083901	0.168074	0.420182
																							2	WT + IFN gamma		54279045	0.772446	1.54739	3.86846
								Lane	ID		Area												3	KO		16130711	0.295819	0.592595	1.48148
								1	WT														4	KO + IFN gamma		39269146	0.822711	1.64809	4.12019
								2	WT + IFN gamma		48770296	0.790347	1.09056	0.975148									5	WT		14196004	0.216122	0.432944	1.08235
								3	KO														6	KO		11202296	0.216837	0.434377	1.08594
								4	KO + IFN gamma		28631468	0.683769	0.9435	0.843649									7	WT + IFN gamma		55820217	0.81195	1.62653	4.0663
								5	WT														8	KO + IFN gamma		35232317	0.657536	1.3172	3.29299
								6	WT + IFN gamma		51627489	0.983964	1.35772	1.21404									9	WT		16129317	0.237618	0.476006	1.19001
								7	KO														10	KO		13548660	0.261357	0.52356	1.30889
								8	KO + IFN gamma		29620246	0.666195	0.91925	0.821966									11	WT + IFN gamma		64700338	0.912357	1.82767	4.56915
								9	WT														12	KO + IFN gamma		37867317	0.777353	1.55723	3.89304
								10	WT + IFN gamma		55049024	0.884809	1.2209	1.0917									13	WT		14688589	0.250475	0.501761	1.25439
								11	KO														14	WT + IFN gamma		53877146	0.861168	1.72513	4.31279
								12	KO + IFN gamma		34579489	0.807003	1.11354	0.995698									15	KO		22677782	0.361845	0.724862	1.81214
								13	WT														16	KO + IFN gamma		46746853	0.712926	1.42816	3.57038
								14	WT + IFN gamma		27815125	0.882327	1.21748	1.08863									17	WT		15506711	0.265539	0.531939	1.32984
								15	KO														18	WT + IFN gamma		45289903	0.826549	1.65578	4.13942
								16	KO + IFN gamma		35445125	0.648991	0.895511	0.800739									19	KO		12042761	0.215025	0.430747	1.07686
								17	WT														20	KO + IFN gamma		32093095	0.539889	1.08153	2.7038
								18	WT + IFN gamma		34650832	0.613921	0.847119	0.757469									21	WT		8754125	0.144411	0.28929	0.72322
								19	KO														22	WT + IFN gamma		55878095	0.720126	1.44258	3.60644
								20	KO + IFN gamma		30126660	0.476441	0.657419	0.587844									23	KO		20329368	0.319939	0.640915	1.60228
								21	WT														24	KO + IFN gamma		39226024	0.696694	1.39565	3.48909
								22	WT + IFN gamma		51975196	0.707571	0.976342	0.873016													0.499191	0.400002
								23	KO
								24	KO + IFN gamma		31348832	0.55125	0.760643	0.680145
												0.724716	1.11836

### Sheet: Figure 6I
	Phospho Stat1 Primary cells		Ctrl	KO			Phospho Stat3 Primary cells		Ctrl	KO
			0.975148	0.843649					3.86846	4.12019
			1.21404	0.821966					4.0663	3.29299
			1.0917	0.995698					4.56915	3.89304
			1.08863	0.800739					4.31279	3.57038
			0.757469	0.587844					4.13942	2.7038
			0.873016	0.680145					3.60644	3.48909
		Column B	KO					Column B	KO
		vs.	vs,					vs.	vs,
		Column A	Ctrl					Column A	Ctrl
		Unpaired t test						Unpaired t test
		P value	0.0385					P value	0.0382
		P value summary	*					P value summary	*
		Significantly different (P < 0.05)?	Yes					Significantly different (P < 0.05)?	Yes
		One- or two-tailed P value?	Two-tailed					One- or two-tailed P value?	Two-tailed
		t, df	t=2,382, df=10					t, df	t=2,387, df=10
		How big is the difference?						How large is the effect?
		Mean of column A	1					Mean of column A	4.094
		Mean of column B	0.7883					Mean of column B	3.512
		Difference between means (B - A) ± SEM	-0,2117 ± 0,08886					Difference between means (B - A) ± SEM	-0,5822 ± 0,2439
		95% confidence interval	-0,4097 to -0,01367					95% confidence interval	-1,126 to -0,03864
		R squared (eta squared)	0.362					R squared (eta squared)	0.3629
		F test to compare variances						F test to compare variances
		F, DFn, Dfd	1,387, 5, 5					F, DFn, Dfd	2,159, 5, 5
		P value	0.7284					P value	0.4181
		P value summary	ns					P value summary	ns
		Significantly different (P < 0.05)?	No					Significantly different (P < 0.05)?	No
		Data analyzed						Data analyzed
		Sample size, column A	6					Sample size, column A	6
		Sample size, column B	6					Sample size, column B	6
