## Supplementary material for "Kv1.3 inhibition alleviates neuropathology via neuroinflammatory and resilience pathways in a mouse model of Aβ pathology": Supp. table 1 related to supp fig 1

### Sheet: Figure sup1A
	Gfap wt vs 5xfad		WT	5xFAD			sv2a wt vs 5xfad		WT	5xFAD			IBA1 wt vs 5xfad		WT	5xFAD
			-0.259323	0.281495					-0.0408356	-0.0461467					-0.218549	0.202499
			-0.0595921	0.244645					0.0565084	-0.0126973					-0.106896	0.328026
			-0.0984898	0.630487					-0.0187712	-0.046366					-0.0495191	0.567788
			-0.0828573	-0.0046071					0.0183868	0.0249751					-0.0472115	0.358565
			-0.235871	1.05742					0.00171721	-0.0328026					-0.140237	0.606174
			-0.216005	0.473417					-0.0118371	-0.0248335					-0.138353	0.701127
			-0.0113787	0.491223					0.00933212	-0.0314768					-0.0816747	0.404208
			-0.113904	0.952597					-0.00797398	-0.0150523					-0.215249	0.723907
			-0.268495						0.0581584						-0.373801
		Column B	5xFAD					Column B	5xFAD					Column B	5xFAD
		vs.	vs,					vs.	vs,					vs.	vs,
		Column A	WT					Column A	WT					Column A	WT
		Unpaired t test						Unpaired t test						Unpaired t test
		P value	<0,0001					P value	0.0477					P value	<0,0001
		P value summary	****					P value summary	*					P value summary	****
		Significantly different (P < 0.05)?	Yes					Significantly different (P < 0.05)?	Yes					Significantly different (P < 0.05)?	Yes
		One- or two-tailed P value?	Two-tailed					One- or two-tailed P value?	Two-tailed					One- or two-tailed P value?	Two-tailed
		t, df	t=5,378, df=15					t, df	t=2,157, df=15					t, df	t=8,751, df=15
		How big is the difference?						How big is the difference?						How big is the difference?
		Mean of column A	-0.1495					Mean of column A	0.007187					Mean of column A	-0.1524
		Mean of column B	0.5158					Mean of column B	-0.02305					Mean of column B	0.4865
		Difference between means (B - A) ± SEM	0,6654 ± 0,1237					Difference between means (B - A) ± SEM	-0,03024 ± 0,01402					Difference between means (B - A) ± SEM	0,6389 ± 0,07301
		95% confidence interval	0,4017 to 0,9291					95% confidence interval	-0,06012 to -0,0003555					95% confidence interval	0,4833 to 0,7945
		R squared (eta squared)	0.6585					R squared (eta squared)	0.2367					R squared (eta squared)	0.8362
		F test to compare variances						F test to compare variances						F test to compare variances
		F, DFn, Dfd	13,96, 7, 8					F, DFn, Dfd	2,059, 8, 7					F, DFn, Dfd	3,336, 7, 8
		P value	0.0013					P value	0.3571					P value	0.1129
		P value summary	**					P value summary	ns					P value summary	ns
		Significantly different (P < 0.05)?	Yes					Significantly different (P < 0.05)?	No					Significantly different (P < 0.05)?	No
		Data analyzed						Data analyzed						Data analyzed
		Sample size, column A	9					Sample size, column A	9					Sample size, column A	9
		Sample size, column B	8					Sample size, column B	8					Sample size, column B	8
	Phospho Stat1 wt vs 5xfad		WT	5xFAD			Phospho Stat3 wt vs 5xfad		WT	5xFAD
			-0.21871	0.0793814					0.0923522	0.164138
			-0.00942272	-0.0156077					-0.182369	0.314692
			-0.175247	0.166297					0.0930725	0.142843
			0.0541621	0.186293					0.170876	0.0527057
			-0.22129	0.418079					-0.105479	0.238803
			-0.00106099	0.149446					-0.0865887	0.332262
			0.0957993	0.109349					-0.0369081	0.00988658
			-0.154445	0.219789					-0.0746683	0.260312
			0.032839						0.0972143
		Column B	5xFAD					Column B	5xFAD
		vs.	vs,					vs.	vs,
		Column A	WT					Column A	WT
		Unpaired t test						Unpaired t test
		P value	0.0018					P value	0.0044
		P value summary	**					P value summary	**
		Significantly different (P < 0.05)?	Yes					Significantly different (P < 0.05)?	Yes
		One- or two-tailed P value?	Two-tailed					One- or two-tailed P value?	Two-tailed
		t, df	t=3,784, df=15					t, df	t=3,343, df=15
		How big is the difference?						How large is the effect?
		Mean of column A	-0.06638					Mean of column A	-0.003611
		Mean of column B	0.1641					Mean of column B	0.1895
		Difference between means (B - A) ± SEM	0,2305 ± 0,06092					Difference between means (B - A) ± SEM	0,1931 ± 0,05774
		95% confidence interval	0,1007 to 0,3604					95% confidence interval	0,06999 to 0,3161
		R squared (eta squared)	0.4883					R squared (eta squared)	0.427
		F test to compare variances						F test to compare variances
		F, DFn, Dfd	1,013, 7, 8					F, DFn, Dfd	1,030, 8, 7
		P value	0.9732					P value	0.9819
		P value summary	ns					P value summary	ns
		Significantly different (P < 0.05)?	No					Significantly different (P < 0.05)?	No
		Data analyzed						Data analyzed
		Sample size, column A	9					Sample size, column A	9
		Sample size, column B	8					Sample size, column B	8

### Sheet: Fig sup1C
Software Version	3.05.11
Experiment File Path:
Protocol File Path:
Plate Number	Plate 1
Date	2022-06-08
Time	16:22:58
Reader Type:	Synergy HT
Reader Serial Number:	204866
Reading Type	Reader
Procedure Details
Plate Type	96 WELL PLATE
Read	Absorbance Endpoint
	Full Plate
	Wavelengths: 490
	Read Speed: Normal
Results
Actual Temperature:	24.9
		1	2	3	4	5	6	7	8	9	10	11	12
	A	0.337	0.334	1.387	1.38	1.19	1.221	0.051	0.052	1.244	1.197	1.028	1.019	490
	B	0.169	0.18	1.227	1.181	1.212	1.206	0.9	0.862	1.036	1.081	0.972	1.086	490
	C	0.104	0.107	1.193	1.176	1.203	1.285	0.054	0.053	0.923	0.981	0.894	0.993	490
	D	0.076	0.076	1.339	1.309	1.072	1.179	0.052	0.053	1.047	1.003	0.857	0.832	490
	E	0.07	0.073	1.297	1.271	1.139	1.146	1.054	0.99	1.015	0.947	0.894	0.862	490
	F	0.069	0.06	1.238	1.192	0.053	0.057	1.165	1.099	1.15	1.125	0.322	0.335	490
	G	0.057	0.061	1.135	1.253	1.206	1.255	1.192	1.088	1.158	1.101	0.998	1.003	490
	H	0.053	0.05	1.126	1.206	0.996	1.031	1.058	0.994	1.111	1.088	1.063	1.002	490
	0.337	0.334	0.3355	0.284		500	0.284
	0.169	0.18	0.1745	0.123		250	0.123
	0.104	0.107	0.1055	0.054		125	0.054
	0.076	0.076	0.076	0.0245		62.5	0.0245
	0.07	0.073	0.0715	0.02		31.3	0.02
	0.069	0.06	0.0645	0.013		15.6	0.013
	0.057	0.061	0.059	0.0075		7.8	0.0075
	0.053	0.05	0.0515	0		0	0
										Abeta(pg)
	2161	5xFAD	F	9mon	control	1.387	1.38	1.3835	1.332	2664
	2171	5xFAD	F	9mon	control	1.227	1.181	1.204	1.1525	2305
	2172	5xFAD	F	9mon	control	1.193	1.176	1.1845	1.133	2266
	2173	5xFAD	F	9mon	control	1.339	1.309	1.324	1.2725	2545
	2195	5xFAD	F	9mon	PBS	1.297	1.271	1.284	1.2325	2465
	2197	5xFAD	F	9mon	PBS	1.238	1.192	1.215	1.1635	2327
	2200	5xFAD	F	9mon	PBS	1.135	1.253	1.194	1.1425	2285
	2203	5xFAD	F	9mon	ShK	1.126	1.206	1.166	1.1145	2229
	2205	5xFAD	F	9mon	ShK	1.19	1.221	1.2055	1.154	2308
	2206	5xFAD	F	9mon	ShK	1.212	1.206	1.209	1.1575	2315
	2207	5xFAD	F	9mon	ShK	1.203	1.285	1.244	1.1925	2385
	2208	5xFAD	F	9mon	ShK	1.072	1.179	1.1255	1.074	2148
	2210	5xFAD	F	9mon	ShK	1.139	1.146	1.1425	1.091	2182
	2218	wt	F	9mon	PAP1	0.053	0.057	0.055	0.0035	7
	2219	5xFAD	F	9mon	PAP1	1.206	1.255	1.2305	1.179	2358
	2222	5xFAD	F	9mon	PAP1	0.996	1.031	1.0135	0.962	1924
	2224	wt	F	9mon	PAP1	0.051	0.052	0.0515	0	0
	2225	5xFAD	F	9mon	PAP1	0.9	0.862	0.881	0.8295	1659
	2229	wt	F	9mon	PAP1	0.054	0.053	0.0535	0.002	4
	2233	wt	F	9mon	PAP1	0.052	0.053	0.0525	0.001	2

### Sheet: Figure sup1D
	Iba1 wt vs 5xfad		WT	5xFAD			Iba1 wt vs 5xfad male		WT	5xFAD			Iba1 wt vs 5xfad female		WT	5xFAD
			0.772692	0.990003					0.772692	0.990003					0.819554	1.77003
			0.949794	0.895662					0.949794	0.895662					0.617781	1.84156
			0.700831	0.913051					0.700831	0.913051					0.736566	0.992475
			0.819554	1.77003
			0.617781	1.84156
			0.736566	0.992475
		Column B	5xFAD					Column B	5xFAD					Column B	5xFAD
		vs.	vs,					vs.	vs,					vs.	vs,
		Column A	WT					Column A	WT					Column A	WT
		Unpaired t test						Unpaired t test						Unpaired t test
		P value	0.0318					P value	0.1904					P value	0.0436
		P value summary	*					P value summary	ns					P value summary	*
		Significantly different (P < 0.05)?	Yes					Significantly different (P < 0.05)?	No					Significantly different (P < 0.05)?	Yes
		One- or two-tailed P value?	Two-tailed					One- or two-tailed P value?	Two-tailed					One- or two-tailed P value?	Two-tailed
		t, df	t=2,493, df=10					t, df	t=1,575, df=4					t, df	t=2,913, df=4
		How big is the difference?						How big is the difference?						How big is the difference?
		Mean of column A	0.7099					Mean of column A	0.7485					Mean of column A	0.6714
		Mean of column B	1.143					Mean of column B	0.8644					Mean of column B	1.422
		Difference between means (B - A) ± SEM	0,4333 ± 0,1738					Difference between means (B - A) ± SEM	0,1159 ± 0,07362					Difference between means (B - A) ± SEM	0,7506 ± 0,2577
		95% confidence interval	0,04600 to 0,8205					95% confidence interval	-0,08846 to 0,3203					95% confidence interval	0,03508 to 1,466
		R squared (eta squared)	0.3832					R squared (eta squared)	0.3827					R squared (eta squared)	0.6796
		F test to compare variances						F test to compare variances						F test to compare variances
		F, DFn, Dfd	15,55, 5, 5					F, DFn, Dfd	6,514, 2, 2					F, DFn, Dfd	21,56, 2, 2
		P value	0.0091					P value	0.2662					P value	0.0886
		P value summary	**					P value summary	ns					P value summary	ns
		Significantly different (P < 0.05)?	Yes					Significantly different (P < 0.05)?	No					Significantly different (P < 0.05)?	No
		Data analyzed						Data analyzed						Data analyzed
		Sample size, column A	6					Sample size, column A	3					Sample size, column A	3
		Sample size, column B	6					Sample size, column B	3					Sample size, column B	3
	Stat1 wt vs 5xfad		WT	5xFAD			Stat1 wt vs 5xfad male		WT	5xFAD			Stat1 wt vs 5xfad female		WT	5xFAD
			0.68701	0.737144					0.68701	0.737144					0.974613	1.35716
			0.83781	1.25757					0.83781	1.25757					0.754909	1.47581
			0.81487	1.34759					0.81487	1.34759					0.63709	1.11841
			0.974613	1.35716
			0.754909	1.47581
			0.63709	1.11841
		Column B	5xFAD					Column B	5xFAD					Column B	5xFAD
		vs.	vs,					vs.	vs,					vs.	vs,
		Column A	WT					Column A	WT					Column A	WT
		Unpaired t test						Unpaired t test						Unpaired t test
		P value	0.0044					P value	0.1633					P value	0.0216
		P value summary	**					P value summary	ns					P value summary	*
		Significantly different (P < 0.05)?	Yes					Significantly different (P < 0.05)?	No					Significantly different (P < 0.05)?	Yes
		One- or two-tailed P value?	Two-tailed					One- or two-tailed P value?	Two-tailed					One- or two-tailed P value?	Two-tailed
		t, df	t=3,656, df=10					t, df	t=1,705, df=4					t, df	t=3,660, df=4
		How large is the effect?						How large is the effect?						How large is the effect?
		Mean of column A	0.7844					Mean of column A	0.7799					Mean of column A	0.7889
		Mean of column B	1.216					Mean of column B	1.114					Mean of column B	1.317
		Difference between means (B - A) ± SEM	0,4312 ± 0,1179					Difference between means (B - A) ± SEM	0,3342 ± 0,1960					Difference between means (B - A) ± SEM	0,5283 ± 0,1443
		95% confidence interval	0,1684 to 0,6940					95% confidence interval	-0,2099 to 0,8783					95% confidence interval	0,1276 to 0,9289
		R squared (eta squared)	0.5721					R squared (eta squared)	0.421					R squared (eta squared)	0.7701
		F test to compare variances						F test to compare variances						F test to compare variances
		F, DFn, Dfd	4,795, 5, 5					F, DFn, Dfd	16,45, 2, 2					F, DFn, Dfd	1,129, 2, 2
		P value	0.1104					P value	0.1146					P value	0.9393
		P value summary	ns					P value summary	ns					P value summary	ns
		Significantly different (P < 0.05)?	No					Significantly different (P < 0.05)?	No					Significantly different (P < 0.05)?	No
		Data analyzed						Data analyzed						Data analyzed
		Sample size, column A	6					Sample size, column A	3					Sample size, column A	3
		Sample size, column B	6					Sample size, column B	3					Sample size, column B	3
	Stat3 wt vs 5xfad		WT	5xFAD			Stat3 wt vs 5xfad male		WT	5xFAD			Stat3 wt vs 5xfad female		WT	5xFAD
			0.840304	1.07581					0.840304	1.07581					0.938525	1.07391
			0.811153	1.23222					0.811153	1.23222					0.90102	0.899145
			0.804278	1.40466					0.804278	1.40466					0.944564	1.07441
			0.938525	1.07391
			0.90102	0.899145
			0.944564	1.07441
		Column B	5xFAD					Column B	5xFAD					Column B	5xFAD
		vs.	vs,					vs.	vs,					vs.	vs,
		Column A	WT					Column A	WT					Column A	WT
		Unpaired t test						Unpaired t test						Unpaired t test
		P value	0.0069					P value	0.0119					P value	0.2167
		P value summary	**					P value summary	*					P value summary	ns
		Significantly different (P < 0.05)?	Yes					Significantly different (P < 0.05)?	Yes					Significantly different (P < 0.05)?	No
		One- or two-tailed P value?	Two-tailed					One- or two-tailed P value?	Two-tailed					One- or two-tailed P value?	Two-tailed
		t, df	t=3,385, df=10					t, df	t=4,382, df=4					t, df	t=1,465, df=4
		How large is the effect?						How large is the effect?						How large is the effect?
		Mean of column A	0.8733					Mean of column A	0.8186					Mean of column A	0.928
		Mean of column B	1.127					Mean of column B	1.238					Mean of column B	1.016
		Difference between means (B - A) ± SEM	0,2534 ± 0,07486					Difference between means (B - A) ± SEM	0,4190 ± 0,09561					Difference between means (B - A) ± SEM	0,08779 ± 0,05991
		95% confidence interval	0,08659 to 0,4202					95% confidence interval	0,1535 to 0,6844					95% confidence interval	-0,07854 to 0,2541
		R squared (eta squared)	0.534					R squared (eta squared)	0.8276					R squared (eta squared)	0.3493
		F test to compare variances						F test to compare variances						F test to compare variances
		F, DFn, Dfd	7,483, 5, 5					F, DFn, Dfd	73,96, 2, 2					F, DFn, Dfd	18,35, 2, 2
		P value	0.0454					P value	0.0267					P value	0.1034
		P value summary	*					P value summary	*					P value summary	ns
		Significantly different (P < 0.05)?	Yes					Significantly different (P < 0.05)?	Yes					Significantly different (P < 0.05)?	No
		Data analyzed						Data analyzed						Data analyzed
		Sample size, column A	6					Sample size, column A	3					Sample size, column A	3
		Sample size, column B	6					Sample size, column B	3					Sample size, column B	3

### Sheet: Fig sup 1F
							Training									Context									Cue
PI	Cage	Subject	Genotype	Treatment	Diet	Gender	180	200	260	280	340	360	420			60	120	180	240	300	360	420			60	120	180	240	300	360	420	480
Srikant	3340509	2171	(+)	Control	Normal	female	0.15	14.67	8.89	16	0.45	5.33	12.5			4.44	36.44	51.11	10.71	0.44	1.33	10.31		srikant1	22.32	25.78	15.56	32.14	56	40.44	23.11	26.01
Srikant	3340509	2172	(+)	Control	Normal	female	1.48	1.33	44.89	41.33	30.8	24	21.87			2.67	2.22	2.22	1.79	2.22	4	6.73		srikant2	8.04	6.67	24.89	10.27	8.44	6.67	15.11	16.14
Srikant	3340509	2173	(+)	Control	Normal	female	2.52	32	8	1.33	2.23	5.33	3.57			1.33	1.78	2.67	2.23	1.78	2.22	8.97		srikant3	2.68	4.44	43.11	32.14	20.89	22.22	13.78	21.08
Srikant	3340509	2161	(+)	Control	Normal	female	7.42	29.33	9.33	9.33	1.79	17.33	5.8			4.44	0.89	1.78	2.68	4.44	12	5.38		srikant4	1.34	0	56.89	41.07	18.22	16	6.22	15.7
Srikant	3338863	2210	(+)	Shk	Normal	female	0.15	5.33	3.57	0	0.44	2.67	1.34			0.89	0	0	2.23	3.11	2.22	1.79		srikant5	13.78	9.33	44.64	49.33	56.44	50.22	41.52	35.27
Srikant	3338863	2203	(+)	Shk	Normal	female	1.78	25.33	7.14	30.67	4.89	42.67	8.93			24.55	15.11	8	6.25	20	14.67	16.52		srikant6	24.89	21.78	44.64	45.78	36	37.33	18.3	31.7
Srikant	3338864	2205	(+)	ShK	Normal	female	2.08	18.67	45.54	37.33	26.22	28	29.91			19.2	29.78	14.22	24.11	18.67	21.33	18.3		srikant7	1.33	6.22	47.77	51.56	61.78	58.22	61.61	50
Srikant	3338864	2206	(+)	ShK	Normal	female	0.59	2.67	6.7	1.33	1.33	5.33	1.79			0.45	2.67	0.44	3.57	4.44	4.89	4.46		srikant8	0.89	2.22	27.68	18.67	12.89	15.11	7.14	8.93
Srikant	3338864	2207	(+)	ShK	Normal	female	0.15	24	0	1.33	0	2.67	0			2.67	0.45	0.44	1.78	1.78	2.23	0.89		srikant9	12	22.32	47.11	36.44	43.3	22.22	19.56	26.34
Srikant	3338864	2208	(+)	ShK	Normal	female	3.26	2.67	24.44	12	49.55	65.33	43.3			25.78	56.7	79.11	84.89	32.89	36.61	71.43		srikant10	40	38.39	64.44	81.78	69.64	60	75.11	91.07
Srikant	3338875	2229	(+)	PAP1	Special	female	1.93	20	7.11	33.33	13.39	46.67	35.71			67.11	74.11	48.89	33.78	31.11	48.21	41.96		srikant11	0	7.59	74.22	62.22	80.8	72	85.78	83.04
Srikant	3338875	2233	(+)	PAP1	Special	female	1.63	9.33	12	30.67	23.21	69.33	25			25.78	50	43.56	27.56	45.33	25.45	50.45		srikant12	1.33	18.75	72	58.22	59.82	48.89	60.89	41.52
Srikant	3338862	2195	(+)	PBS	Normal	female	0	12	6.67	16	7.59	18.67	7.59			8.93	12.44	9.33	13.33	17.86	17.78	23.21		srikant13	21.33	21.78	59.11	75.89	52	51.56	58.67	74.44
Srikant	3338862	2197	(+)	PBS	Normal	female	0.3	30.67	1.33	8	3.12	10.67	22.32			8.93	4.89	12.44	12	33.48	26.22	31.7		srikant14	6.67	16.89	30.22	36.61	56.44	31.56	47.56	30.94
Srikant	3338862	2200	(+)	PBS	Normal	female	1.04	22.67	14.22	1.33	5.36	6.67	2.23			9.82	2.22	7.56	4.44	2.68	8	9.82		srikant15	0.89	3.56	26.67	21.87	43.56	20	20.89	20.18
Srikant	3338874	2218	(+)	PAP1	Special	female	1.19	14.67	34.22	49.33	46.43	53.33	66.96			36.16	54.67	46.67	61.33	60.27	62.22	65.62		srikant16	13.78	24.44	84.89	83.93	76.44	76.89	77.78	70.85
Srikant	3338874	2219	(+)	PAP1	Special	female	0	46.67	17.78	13.51	6.67	12	40.62			0.45	2.22	0.44	2.22	4.46	0	4.91		srikant17	0.44	3.56	72.77	83.11	72.89	33.78	29.46	33.48
Srikant	3338874	2222	(+)	PAP1	Special	female	1.19	1.33	4	4.05	18.22	14.67	24.55			8.48	13.33	9.33	33.78	8.93	38.67	9.37		srikant18	42.22	10.22	31.7	40.44	45.33	58.67	27.23	49.11
Srikant	3338874	2224	(+)	PAP1	Special	female	5.64	13.33	30.67	18.92	43.56	57.33	60.71			51.79	64.89	34.22	44	52.68	20.44	23.66		srikant19	8.44	6.67	76.79	80.89	67.11	72.89	68.3	65.62
Srikant	3338874	2225	(+)	PAP1	Special	female	1.19	14.67	3.56	25.68	5.33	45.33	48.66			45.09	32.44	39.56	44	17.41	19.56	40.62		srikant20	2.67	8.89	58.48	64.89	71.56	73.33	35.27	35.27
	excluded because WT

### Sheet: Fig sup 1G
MWM Latency (seconds)						day 1						day 2						day 3						day 4						day 5						Probe
Cage	Subject	Genotype	Treatment	Diet	Gender	1	2	3	4	Average		1	2	3	4	Average		1	2	3	4	Average		1	2	3	4	Average		1	2	3	4	Average
3340509	2171	(+)	Control	Normal	female	60	60	60	60	60		60	60	60	60	60		17	60	60	60	49.25		60	60	60	60	60		60	60	60	60	60		38.5
3340509	2172	(+)	Control	Normal	female	60	60	60	60	60		60	22	11	60	38.25		60	60	60	60	60		60	60	60	17	49.25		60	60	2	60	45.5		29.9
3340509	2173	(+)	Control	Normal	female	60	60	3	60	45.75		60	60	60	7	46.75		60	7	60	46	43.25		4	7	57	60	32		10	3	6	7	6.5		29
3340509	2161	(+)	Control	Normal	female	60	60	60	60	60		60	60	60	60	60		60	60	60	1	45.25		1	60	60	60	45.25		60	60	7	60	46.75		30.9
3338863	2210	(+)	Shk	Normal	female	60	60	17	60	49.25		19	60	40	60	44.75		33	1	60	10	26		1	39	23	7	17.5		45	60	60	43	52		15.4
3338863	2203	(+)	Shk	Normal	female	47	60	60	10	44.25		55	60	12	60	46.75		60	60	47	3	42.5		3	60	11	60	33.5		1	13	60	41	28.75		28.7
3338864	2205	(+)	ShK	Normal	female	60	60	60	60	60		60	60	60	60	60		60	60	60	60	60		60	60	60	60	60		60	60	60	60	60		15.8
3338864	2206	(+)	ShK	Normal	female	60	60	60	60	60		60	3	1	53	29.25		5	3	23	60	22.75		9	10	37	11	16.75		20	47	1	9	19.25		25.8
3338864	2207	(+)	ShK	Normal	female	60	10	60	50	45		42	10	5	47	26		33	27	60	1	30.25		60	60	23	1	36		46	1	5	60	28		59.5
3338864	2208	(+)	ShK	Normal	female	29	60	56	60	51.25		1	1	2	27	7.75		26	10	30	1	16.75		3	3	13	12	7.75		17	8	3	1	7.25		63.3
3338875	2229	(+)	PAP1	Special	female	40	13	2	29	21		22	33	20	13	22		3	35	20	23	20.25		8	19	1	16	11		1	7	1	10	4.75		60.5
3338875	2233	(+)	PAP1	Special	female	60	60	20	29	42.25		39	60	60	27	46.5		23	41	60	60	46		60	47	33	20	40		14	20	17	20	17.75		34.8
3338862	2195	(+)	PBS	Normal	female	60	60	2	60	45.5		10	60	11	60	35.25		60	30	16	11	29.25		10	3	5	3	5.25		10	4	6	7	6.75		36.7
3338862	2197	(+)	PBS	Normal	female	60	60	60	60	60		19	20	3	60	25.5		36	16	27	2	20.25		2	60	54	21	34.25		19	10	13	10	13		38
3338862	2200	(+)	PBS	Normal	female	60	43	9	7	29.75		53	11	5	53	30.5		20	52	43	2	29.25		7	30	3	60	25		51	2	20	47	30		23.2
3338874	2218	(+)	PAP1	Special	female	60	60	60	60	60		2	29	60	0	22.75		60	30	60	60	52.5		51	39	56	36	45.5		50	25	3	6	21		22.7
3338874	2219	(+)	PAP1	Special	female	60	60	60	3	45.75		60	60	7	26	38.25		60	60	60	60	60		50	1	60	43	38.5		60	17	53	60	47.5		26.4
3338874	2222	(+)	PAP1	Special	female	60	60	7	53	45		60	2	60	60	45.5		60	60	26	19	41.25		9	7	53	38	26.75		33	13	33	8	21.75		28.1
3338874	2224	(+)	PAP1	Special	female	60	13	2	9	21		3	60	60	33	39		17	17	2	3	9.75		13	20	40	16	22.25		8	15	5	10	9.5		37.7
3338874	2225	(+)	PAP1	Special	female	60	60	60	59	59.75		5	19	27	10	15.25		20	1	38	7	16.5		13	17	13	3	11.5		16	30	10	20	19		60.7
MWM Distance (mm)						day 1						day 2						day 3						day 4						day 5
Cage	Subject	Genotype	Treatment	Diet	Gender	1	2	3	4	Average		1	2	3	4	Average		1	2	3	4	Average		1	2	3	4	Average		1	2	3	4	Average
3340509	2171	(+)	Control	Normal	female	4114	4572	6000	1887	4143.25		6833	6000	5429	5126	5847		1790	8684	7013	6326	5953.25		8100	6486	6642	5569	6699.25		8706	6900	7744	7801	7787.75
3340509	2172	(+)	Control	Normal	female	9146	9401	6321	10094	8740.5		10878	4785	1929	11610	7300.5		12049	12099	11116	11344	11652		12874	12148	12375	2878	10068.8		13109	12749	241	12851	9737.5
3340509	2173	(+)	Control	Normal	female	8493	10708	368	8849	7104.5		11176	10589	11517	1266	8637		12401	1001	12021	9144	8641.75		503	749	11534	12393	6294.75		1123	392	880	980	843.75
3340509	2161	(+)	Control	Normal	female	10798	11032	10689	11023	10885.5		12526	12042	11765	11213	11886.5		12990	12666	11382	200	9309.5		55	14266	12928	13332	10145.2		13324	11142	753	9600	8704.75
3338863	2210	(+)	Shk	Normal	female	8217	8183	1832	8400	6658		2827	8817	6792	10082	7129.5		5375	200	9569	695	3959.75		151	6998	3062	923	2783.5		8472	10052	10694	8172	9347.5
3338863	2203	(+)	Shk	Normal	female	4298	6974	6103	1000	4593.75		5020	6539	1416	7532	5126.75		7302	8374	6107	381	5541		360	10441	1950	10089	5710		200	2623	11280	7357	5365
3338864	2205	(+)	ShK	Normal	female	6432	5874	7796	4998	6275		7256	9121	8764	8272	8353.25		8744	9083	9303	9488	9154.5		9524	10536	9988	10237	10071.2		9673	9600	10190	10075	9884.5
3338864	2206	(+)	ShK	Normal	female	8100	9377	9425	9957	9214.75		8520	305	200	9609	4658.5		11938	447	4361	11245	6997.75		1242	1769	6963	2114	3022		3377	8700	200	1396	3418.25
3338864	2207	(+)	ShK	Normal	female	6595	1280	8085	7608	5892		6720	1690	948	9022	4595		6798	5866	12600	200	6366		13676	12795	4625	104	7800		10320	200	956	12443	5979.75
3338864	2208	(+)	ShK	Normal	female	5060	12585	11314	12487	10361.5		200	200	246	6072	1679.5		5038	1733	5514	200	3121.25		117	233	1692	2011	1013.25		2425	921	79	200	906.25
3338875	2229	(+)	PAP1	Special	female	7415	2718	50	6245	4107		5054	7655	4306	2828	4960.75		600	6696	3825	4775	3974		1135	3256	200	2543	1783.5		200	1400	200	1898	924.5
3338875	2233	(+)	PAP1	Special	female	9705	9394	563	2553	5553.75		6071	10896	8515	2104	6896.5		1484	4906	8157	3770	4579.25		773	959	2869	1131	1433		761	1337	1545	1003	1161.5
3338862	2195	(+)	PBS	Normal	female	10951	11841	60	12265	8779.25		1789	14081	2239	13314	7855.75		13481	6382	3177	2035	6268.75		1611	420	668	397	774		959	417	815	923	778.5
3338862	2197	(+)	PBS	Normal	female	10940	11775	11252	12075	11510.5		4300	4179	585	15775	6209.75		7722	3205	5405	78	4102.5		39	13072	11107	4310	7132		3462	1454	2354	1597	2216.75
3338862	2200	(+)	PBS	Normal	female	7250	5254	780	557	3460.25		8743	1903	700	9407	5188.25		3082	10250	8132	132	5399		1058	5419	329	11086	4473		8792	223	3400	8871	5321.5
3338874	2218	(+)	PAP1	Special	female	10173	11503	12000	9827	10875.8		198	5378	1620	10784	4495		12000	5000	9881	9763	9161		7423	4409	8378	4204	6103.5		9965	3822	297	742	3706.5
3338874	2219	(+)	PAP1	Special	female	7329	7440	4591	96	4864		8628	8514	864	4611	5654.25		9960	11561	11771	11084	11094		11754	200	13328	8673	8488.75		14187	3550	11124	9946	9701.75
3338874	2222	(+)	PAP1	Special	female	9380	9636	1400	10043	7614.75		9682	136	11070	9824	7678		9691	10010	4384	3091	6794		1336	1067	9496	6681	4645		5613	1938	5722	1448	3680.25
3338874	2224	(+)	PAP1	Special	female	13311	3057	400	1814	4645.5		587	14254	14095	7297	9058.25		3483	3388	170	387	1857		2447	3446	7416	2786	4023.75		1164	2547	521	1318	1387.5
3338874	2225	(+)	PAP1	Special	female	11209	10855	10663	11452	11044.8		831	4788	6994	2800	3853.25		4502	200	8507	1610	3704.75		2891	3876	2426	301	2373.5		3187	6604	1809	4000	3900
MWM Speed (mm per second)						day 1						day 2						day 3						day 4						day 5
Cage	Subject	Genotype	Treatment	Diet	Gender	1	2	3	4	Ave		1	2	3	4	Ave		1	2	3	4	Ave		1	2	3	4	Ave		1	2	3	4	Ave
3340509	2171	(+)	Control	Normal	female	70	77	100	32	69.75		116	100	92	87	98.75		115	147	118	107	121.75		135	109	113	94	112.75		147	115	131	132	131.25
3340509	2172	(+)	Control	Normal	female	154	160	107	171	148		184	225	197	199	201.25		204	205	188	192	197.25		218	205	209	185	204.25		222	216	219	218	218.75
3340509	2173	(+)	Control	Normal	female	143	181	167	150	160.25		189	179	195	229	198		210	181	204	203	199.5		173	135	206	210	181		126	178	191	176	167.75
3340509	2161	(+)	Control	Normal	female	183	187	181	187	184.5		212	204	199	190	201.25		220	215	193	200	207		55	243	219	225	185.5		226	189	136	160	177.75
3338863	2210	(+)	Shk	Normal	female	139	139	118	140	134		155	150	175	171	162.75		167	200	162	78	151.75		151	182	137	168	159.5		192	170	181	193	184
3338863	2203	(+)	Shk	Normal	female	94	118	103	100	103.75		93	110	129	128	115		124	142	133	241	160		163	177	190	171	175.25		200	215	191	184	197.5
3338864	2205	(+)	ShK	Normal	female	108	100	132	85	106.25		123	185	148	140	149		148	153	158	160	154.75		161	178	169	173	170.25		163	160	173	171	166.75
3338864	2206	(+)	ShK	Normal	female	137	158	160	169	156		142	138	200	184	166		218	203	200	190	202.75		162	199	191	202	188.5		179	191	200	171	185.25
3338864	2207	(+)	ShK	Normal	female	112	144	138	156	137.5		160	197	235	198	197.5		211	218	213	200	210.5		226	217	212	223	219.5		227	200	233	211	217.75
3338864	2208	(+)	ShK	Normal	female	181	213	207	213	203.5		200	200	211	237	212		199	195	190	200	196		53	148	138	175	128.5		156	141	36	200	133.25
3338875	2229	(+)	PAP1	Special	female	192	235	28	223	169.5		243	238	229	231	235.25		200	199	206	215	205		167	183	200	167	179.25		200	200	200	221	205.25
3338875	2233	(+)	PAP1	Special	female	166	159	30	91	111.5		189	184	144	82	149.75		68	124	138	64	98.5		13	21	90	60	46		57	71	99	52	69.75
3338862	2195	(+)	PBS	Normal	female	185	201	99	208	173.25		202	238	223	226	222.25		228	221	213	200	215.5		182	190	191	212	193.75		108	142	167	167	146
3338862	2197	(+)	PBS	Normal	female	185	200	191	205	195.25		238	221	266	233	239.5		223	216	211	130	195		69	221	209	212	177.75		193	174	201	180	187
3338862	2200	(+)	PBS	Normal	female	122	124	96	101	110.75		167	189	168	180	176		161	200	193	247	200.25		191	187	150	187	178.75		177	159	180	194	177.5
3338874	2218	(+)	PAP1	Special	female	172	194	203	168	184.25		170	190	197	182	184.75		200	171	167	165	175.75		147	115	151	122	133.75		202	162	164	161	172.25
3338874	2219	(+)	PAP1	Special	female	126	126	78	44	93.5		146	144	156	185	157.75		166	197	191	188	185.5		240	200	227	206	218.25		240	228	213	169	212.5
3338874	2222	(+)	PAP1	Special	female	159	163	200	192	178.5		164	215	188	166	183.25		164	170	175	175	171		160	193	180	182	178.75		180	159	183	205	181.75
3338874	2224	(+)	PAP1	Special	female	225	257	200	237	229.75		267	241	239	226	243.25		224	208	268	237	234.25		220	182	191	192	196.25		157	188	131	151	156.75
3338874	2225	(+)	PAP1	Special	female	190	184	180	198	188		209	263	274	315	265.25		241	200	229	291	240.25		237	249	199	137	205.5		211	229	204	200	211
	excluded because miss genotyped
