## Supplementary material for "Kv1.3 inhibition alleviates neuropathology via neuroinflammatory and resilience pathways in a mouse model of Aβ pathology": Supp. table3 related to supp fig 3

### Sheet: Fig3SuppA
GABAergic Neuron cells per clusters in PAP-1 and Control
GABA.Clusters	Pap1	control
0	n=2889	n=4050
5	n=745	n=555
12	n=95	n=222
13	n=155	n=308
14	n=19	n=19
18	n=3	n=13

### Sheet: Fig3SuppB
GABAergic Neuron cells per clusters in ShK-223 and PBS
GABA.Clusters	ShK	PBS
18	n=8	n=66
14	n=2	n=8
13	n=39	n=279
12	n=50	n=198
5	n=295	n=692
0	n=604	n=2747

### Sheet: Fig3Supp C
Glutamatergic Neuron cells per clusters in PAP-1 and Control
Glutamatergic Neuron Clusters	Pap1	control
1	n=1853	n=763
3	n=721	n=516
4	n=775	n=604
7	n=164	n=82
9	n=505	n=312
15	n=155	n=157
17	n=197	n=128
19	n=5	n=1

### Sheet: Fig3Supp D
Glutamatergic Neuron cells per clusters in Shk-223 and PBS
Glutamatergic Neuron Clusters	ShK	PBS
1	n=682	n=1653
3	n=367	n=1959
4	n=231	n=614
7	n=15	n=101
9	n=135	n=500
15	n=39	n=153
17	n=109	n=293
19	n=6	n=72

### Sheet: Fig3Supp E
Percentages of Number of cells per clusters in GABAergic neuron affected by PAP-1 Treatment
GABA.Clusters	Pap1	control
0	73.96% (n=2889)	78.38% (n=4050)
5	19.07% (n=745)	10.74% (n=555)
12	2.43% (n=95)	4.3% (n=222)
13	3.97% (n=155)	5.96% (n=308)
14	0.49% (n=19)	0.37% (n=19)
18	0.08% (n=3)	0.25% (n=13)
Chi-Square Test Result:
X-squared = 84.272, df = 5, p-value < 2.2e-16
Percentages of Number of cells per clusters in GABAergic neuron affected by ShK-223 Treatment
GABA.Clusters	ShK	PBS
18	0.8% (n=8)	1.65% (n=66)
14	0.2% (n=2)	0.2% (n=8)
13	3.91% (n=39)	6.99% (n=279)
12	5.01% (n=50)	4.96% (n=198)
5	29.56% (n=295)	17.34% (n=692)
0	60.52% (n=604)	68.85% (n=2747)
Chi-Square Test Result:
X-squared = 157.5, df = 5, p-value < 2.2e-16

### Sheet: Fig3Supp F
Glutamatergic Neuron Clusters cells proporation across PAP1 and Control
Glutamatergic Neuron Clusters	Pap1	control
1	42.35% (n=1853)	29.77% (n=763)
3	16.48% (n=721)	20.13% (n=516)
4	17.71% (n=775)	23.57% (n=604)
7	3.75% (n=164)	3.2% (n=82)
9	11.54% (n=505)	12.17% (n=312)
15	3.54% (n=155)	6.13% (n=157)
17	4.5% (n=197)	4.99% (n=128)
19	0.11% (n=5)	0.04% (n=1)
Chi-Square Test Result:
X-squared = 135.61, df = 7, p-value < 2.2e-16
Glutamatergic Neuron Clusters cells proporation across ShK and PBS
Glutamatergic Neuron Clusters	ShK	PBS
1	43.06% (n=682)	30.93% (n=1653)
3	23.17% (n=367)	36.65% (n=1959)
4	14.58% (n=231)	11.49% (n=614)
7	0.95% (n=15)	1.89% (n=101)
9	8.52% (n=135)	9.35% (n=500)
15	2.46% (n=39)	2.86% (n=153)
17	6.88% (n=109)	5.48% (n=293)
19	0.38% (n=6)	1.35% (n=72)
Chi-Square Test Result:
X-squared = 151.53, df = 7, p-value < 2.2e-16
