## Supplementary material for "Kv1.3 inhibition alleviates neuropathology via neuroinflammatory and resilience pathways in a mouse model of Aβ pathology": Supp. table5 related to supp fig 5

### Sheet: Figure sup5B
	Actin MMC Pap1 + IFN alpha																Actin MMC Shk223 + IFN alpha
								Lane	ID		Area												Lane	ID		Area
								1	UT		74727853												1	UT		59973731
								2	PAP1		74853439												2	PAP1		65140317
								3	DMSO + IFN alpha		72604832												3	DMSO + IFN alpha		61537782
								4	PAP1 + IFN alpha		70799539												4	PAP1 + IFN alpha		63142004
								5	UT		70822660												5	UT		62820660
								6	PAP1		71458782												6	PAP1		63242418
								7	DMSO + IFN alpha		71280660												7	DMSO + IFN alpha		70248075
								8	PAP1 + IFN alpha		69436125												8	PAP1 + IFN alpha		62873953
								9	UT		72454246												9	UT		63878024
								10	PAP1		72390539												10	PAP1		63225368
								11	DMSO + IFN alpha		75923439												11	DMSO + IFN alpha		70217196
								12	PAP1 + IFN alpha		75078267												12	PAP1 + IFN alpha		68722075
	Phospho Stat1 MMC Pap1 + IFN alpha																Phospho Stat1 MMC Shk223 + IFN alpha
																							Lane	ID		Area
								Lane	ID		Area												1	UT
								1	UT														2	PAP1
								2	PAP1														3	DMSO + IFN alpha		44176296	0.717873	1.06255	1.09598
								3	DMSO + IFN alpha		19606397	0.270043	0.724794	1.04436									4	PAP1 + IFN alpha		50140368	0.794089	1.17535	1.21234
								4	PAP1 + IFN alpha		36735004	0.518859	1.39262	2.00662									5	UT
								5	UT														6	PAP1
								6	PAP1														7	DMSO + IFN alpha		44316246	0.630854	0.933745	0.963125
								7	DMSO + IFN alpha		22375518	0.313907	0.842526	1.214									8	PAP1 + IFN alpha		44905075	0.714208	1.05712	1.09038
								8	PAP1 + IFN alpha		24742225	0.356331	0.956391	1.37807									9	UT
								9	UT														10	PAP1
								10	PAP1														11	DMSO + IFN alpha		43274489	0.616295	0.912196	0.940898
								11	DMSO + IFN alpha		14559811	0.19177	0.514709	0.741646									12	PAP1 + IFN alpha		39884903	0.58038	0.859038	0.886067
								12	PAP1 + IFN alpha		43887903	0.584562	1.56896	2.26072													0.675616	0.969496
												0.372579	0.69401
																	Phospho Stat3 MMC Shk223 + IFN alpha
	Phospho Stat3 MMC Pap1 + IFN alpha
								Lane	ID		Area
								1	UT														Lane	ID		Area
								2	PAP1														1	UT
								3	DMSO + IFN alpha		20975347	0.288897	0.847582	1.07658									2	PAP1
								4	PAP1 + IFN alpha		39148539	0.552949	1.62227	2.06058									3	DMSO + IFN alpha		39594660	0.64342	0.951188	1.00531
								5	UT														4	PAP1 + IFN alpha		49070489	0.777145	1.14888	1.21424
								6	PAP1														5	UT
								7	DMSO + IFN alpha		18615589	0.261159	0.766201	0.973215									6	PAP1
								8	PAP1 + IFN alpha		12822518	0.184666	0.541783	0.688163									7	DMSO + IFN alpha		48236782	0.686663	1.01512	1.07287
								9	UT														8	PAP1 + IFN alpha		44434953	0.706731	1.04478	1.10423
								10	PAP1														9	UT
								11	DMSO + IFN alpha		19359246	0.254984	0.748084	0.950203									10	PAP1
								12	PAP1 + IFN alpha		37722246	0.502439	1.47408	1.87235									11	DMSO + IFN alpha		41427196	0.589986	0.872195	0.92182
												0.340849	0.787289										12	PAP1 + IFN alpha		44991317	0.654685	0.967841	1.02291
																											0.676438	0.946166
	Phospho Jak1 MMC Pap1 + IFN alpha
																	Phospho Jak1 MMC Shk223 + IFN alpha
								Lane	ID		Area
								1	UT
								2	PAP1														Lane	ID		Area
								3	DMSO + IFN alpha		6819598	0.0939276	0.738712	0.834762									1	UT
								4	PAP1 + IFN alpha		4478770	0.0632599	0.49752	0.562209									2	PAP1
								5	UT														3	DMSO + IFN alpha		31125125	0.505789	0.759842	0.875183
								6	PAP1														4	PAP1 + IFN alpha		45066196	0.713728	1.07223	1.23499
								7	DMSO + IFN alpha		9484012	0.133052	1.04641	1.18247									5	UT
								8	PAP1 + IFN alpha		10799426	0.15553	1.2232	1.38224									6	PAP1
								9	UT														7	DMSO + IFN alpha		44936539	0.639684	0.960991	1.10687
								10	PAP1														8	PAP1 + IFN alpha		58047004	0.923228	1.38696	1.59749
								11	DMSO + IFN alpha		8395719	0.110581	0.869689	0.982769									9	UT
								12	PAP1 + IFN alpha		15507548	0.206552	1.62447	1.83569									10	PAP1
												0.12715	0.884938										11	DMSO + IFN alpha		41308610	0.588298	0.883795	1.01795
																							12	PAP1 + IFN alpha		42825731	0.623173	0.936187	1.0783
																											0.66565	0.868209

### Sheet: Figure sup5C
	Phospho Stat1 MMC Pap1 + IFN alpha		DMSO	PAP1			Phospho Stat1 MMC Shk223 + IFN alpha		PBS	Shk 223
			1.04436	2.00663					1.09598	1.21234
			1.214	1.37807					0.963125	1.09038
			0.741646	2.26072					0.940898	0.886067
		Column B	PAP1					Column B	Shk 223
		vs.	vs,					vs.	vs,
		Column A	DMSO					Column A	PBS
		Unpaired t test						Unpaired t test
		P value	0.041					P value	0.5873
		P value summary	*					P value summary	ns
		Significantly different (P < 0.05)?	Yes					Significantly different (P < 0.05)?	No
		One- or two-tailed P value?	Two-tailed					One- or two-tailed P value?	Two-tailed
		t, df	t=2,974, df=4					t, df	t=0,5893, df=4
		How big is the difference?						How big is the difference?
		Mean of column A	1					Mean of column A	1
		Mean of column B	1.882					Mean of column B	1.063
		Difference between means (B - A) ± SEM	0,8818 ± 0,2965					Difference between means (B - A) ± SEM	0,06293 ± 0,1068
		95% confidence interval	0,05863 to 1,705					95% confidence interval	-0,2336 to 0,3594
		R squared (eta squared)	0.6886					R squared (eta squared)	0.07988
		F test to compare variances						F test to compare variances
		F, DFn, Dfd	3,606, 2, 2					F, DFn, Dfd	3,865, 2, 2
		P value	0.4342					P value	0.4111
		P value summary	ns					P value summary	ns
		Significantly different (P < 0.05)?	No					Significantly different (P < 0.05)?	No
		Data analyzed						Data analyzed
		Sample size, column A	3					Sample size, column A	3
		Sample size, column B	3					Sample size, column B	3
	Phospho Stat3 MMC Pap1 + IFN alpha		DMSO	PAP1			Phospho Stat3 MMC Shk223 + IFN alpha		PBS	Shk 223
			1.07658	2.06058					1.00531	1.21425
			0.973215	0.688163					1.07287	1.10423
			0.950203	1.87235					0.92182	1.02291
		Column B	PAP1					Column B	Shk 223
		vs.	vs,					vs.	vs,
		Column A	DMSO					Column A	PBS
		Unpaired t test						Unpaired t test
		P value	0.2785					P value	0.1822
		P value summary	ns					P value summary	ns
		Significantly different (P < 0.05)?	No					Significantly different (P < 0.05)?	No
		One- or two-tailed P value?	Two-tailed					One- or two-tailed P value?	Two-tailed
		t, df	t=1,253, df=4					t, df	t=1,612, df=4
		How big is the difference?						How big is the difference?
		Mean of column A	1					Mean of column A	1
		Mean of column B	1.54					Mean of column B	1.114
		Difference between means (B - A) ± SEM	0,5404 ± 0,4313					Difference between means (B - A) ± SEM	0,1138 ± 0,07058
		95% confidence interval	-0,6571 to 1,738					95% confidence interval	-0,08218 to 0,3098
		R squared (eta squared)	0.2818					R squared (eta squared)	0.3939
		F test to compare variances						F test to compare variances
		F, DFn, Dfd	122,2, 2, 2					F, DFn, Dfd	1,611, 2, 2
		P value	0.0162					P value	0.7661
		P value summary	*					P value summary	ns
		Significantly different (P < 0.05)?	Yes					Significantly different (P < 0.05)?	No
		Data analyzed						Data analyzed
		Sample size, column A	3					Sample size, column A	3
		Sample size, column B	3					Sample size, column B	3
	Phospho Jak1 MMC Pap1 + IFN alpha		DMSO	PAP1			Phospho Jak1 MMC Shk 223 + IFN alpha		PBS	Shk 223
			0.834762	0.562209					0.875183	1.23499
			1.18247	1.38224					1.10687	1.59749
			0.982769	1.83569					1.01795	1.0783
		Column B	PAP1					Column B	Shk 223
		vs.	vs,					vs.	vs,
		Column A	DMSO					Column A	PBS
		Unpaired t test						Unpaired t test
		P value	0.5375					P value	0.1449
		P value summary	ns					P value summary	ns
		Significantly different (P < 0.05)?	No					Significantly different (P < 0.05)?	No
		One- or two-tailed P value?	Two-tailed					One- or two-tailed P value?	Two-tailed
		t, df	t=0,6736, df=4					t, df	t=1,808, df=4
		How big is the difference?						How big is the difference?
		Mean of column A	1					Mean of column A	1
		Mean of column B	1.26					Mean of column B	1.304
		Difference between means (B - A) ± SEM	0,2600 ± 0,3860					Difference between means (B - A) ± SEM	0,3036 ± 0,1679
		95% confidence interval	-0,8118 to 1,332					95% confidence interval	-0,1626 to 0,7698
		R squared (eta squared)	0.1019					R squared (eta squared)	0.4497
		F test to compare variances						F test to compare variances
		F, DFn, Dfd	13,68, 2, 2					F, DFn, Dfd	5,192, 2, 2
		P value	0.1362					P value	0.323
		P value summary	ns					P value summary	ns
		Significantly different (P < 0.05)?	No					Significantly different (P < 0.05)?	No
		Data analyzed						Data analyzed
		Sample size, column A	3					Sample size, column A	3
		Sample size, column B	3					Sample size, column B	3
