## Supplemental datasheet 7 for materials and antibodies for "Kv1.3 inhibition alleviates neuropathology via neuroinflammatory and resilience pathways in a mouse model of Aβ pathology"

### Sheet: Reagents
		Reagent	Manufacturer	Identifier
		Dulbecco's Modified Eagle Medium:Nutrient Mixture F-12 (DMEM/F-12)	Gibco	11330-032
		Dulbecco's Modified Eagle Medium (DMEM)	Gibco	11965-092
		Penicillin–streptomycin	Gibco	15140-122
		Fetal bovine serum (FBS)	Gibco	26140-079
		Phosphate Buffered Saline (PBS)	Gibco	10010-023
		0.25% Trypsin-EDTA	Gibco	25200-056
		Dimethylsulfoxide (DMSO)	ThermoFisher	85190
		PAP-1	Synthesized in Wulff lab as described	n/a
		ShK-223 peptide	Synthesized by AmbioPharm Inc	n/a
		Recombinant mouse IFN-gamma	R&D Systems	485-MI-100
		Mouse IFN-Alpha A	PBL Assay Science	12100-1
		NP-40 lysis buffer	ThermoFisher	J60766.AP
		Urea	RPI	U20200-5000.0
		Biotin	Sigma	B4639-100mg
		Halt Protease and Phosphatase Inhibitor Cocktail	ThermoFisher	78446
		Pierce Protease Inhibitor Tablets	ThermoFisher	A32963
		Pierce Phosphatase Inhibitor Mini Tablets	ThermoFisher	A32957
		Pierce BCA Protein Assay Kit	ThermoFisher	23225
		Dynabeads Protein G	ThermoFisher	10004D
		2x Laemmli Sample Buffer	Bio-Rad	1610737
		4x Laemmli Sample Buffer	Bio-Rad	1610747
		2-Mercaptoethanol	Millipore Sigma	M6250
		NuPAGE MES SDS Running Buffer	Invitrogen	NP0002
		Bolt Bis-Tris Plus Mini Protein Gels, 4-12%, 1.0 mm, WedgeWell	Invitrogen	NW04125BOX/ NW04127BOX
		iBlot2 Transfer Stacks, nitrocellulose	Invitrogen	IB23002
		iBlot2 Transfer Stacks, PVDF	Invitrogen	IB24002
		Precision Plus Protein Kaleidoscope Prestained Protein Standards	Bio-Rad	1610375
		PageRuler Plus Prestained Protein Ladder	ThermoFisher	26619
		StartingBlock Blocking Buffer	ThermoFisher	37543
		Clarity Max Western ECL Substrate	Bio-Rad	1705062
		SuperSignal West Atto Sensitivity Substrate	ThermoFisher	A38556
		Western Blot Stripping Buffer (5X)	Cell Sinaling	91925S
		TrypLE Express	Gibco	12605-028
		Collagenase type 2	Worthington	LS004176
		Dispase II	Sigma	D4693-1G
		DNase I Solution	Stem Cell Technology	07900
		High Sensitivity DNA Kit	Agilent	5067-4626
		40 µm cell strainer	ThermoFisher	22363547
		Poly-L-lysine	Sigma	P1524
		Quantikine ELISA Kit	R&D Systems	DAB142
		Rino tubes 1.5mL	Next Advance	TUBE1R5-S
		Stanless-steel Beads	Next Advance	SSB14B
		Halt™ Protease Inhibitor Cocktail, EDTA-Free	ThermoFisher	78425
		Paraformaldehyde Solution, 4% in PBS	ThermoFisher	J19943.K2
		ProlongDiamond mounting media	ThermoFisher	P36965
		S-trap micro spin column	Protifi, USA	C02-micro-80
		Lys-C endopeptidase	Fujifilm	121-05063
		trypsin	ThermoFisher	90058
		PepMap Neo Trap	ThermoFisher	174500
		EASY-spray HPLC	IonOpticks	AUR4-60075C18-XT
		Ketamine	Dechra	n/a
		Xylazine	Bayer Pharma	n/a
		Acepromazine maleate	Boehringer Ingelheim	n/a
		Bacteriostatic 0.9% Sodium Chloride	Hospira	30339577000
		Tris-HCL Buffer	BioWorld	42020280-1
		Chromium Next GEM Single Cell 3’Reagent Kits v3.1	10x Genomics	CG000389
		Cell Multiplexing Oligo Labeling	10x Genomics	CG000391
		DTT	Sigma	10197777001
		Goat Serum	Sigma	G6767
		Sucrose	Sigma	409323
		DAPI	Sigma	10236276001
		RiboLock	ThermoFisher	EO0381
		cOmplete protease inhibitor	Roche	12352204
		Antimycin D	Gibco	11805017
		BSA	Sigma	9048-46-8

### Sheet: Antibodies
		Target	Species	Manufacturer	Identifier	Dilution	Approach
		V5 tag	Mouse	Cell Sinaling	80076S		pull-downs
		Normal Mouse IgG	Mouse	Sigma	12-371		pull-downs
		V5 tag	Rabbit	Cell Sinaling	13202S	1:1000	WB
		β-actin	Mouse	Invitrogen	PA1183HRP	1:15000	WB
		Stat1	Rabbit	Cell Sinaling	14994S	1:1000	WB
		Stat3	Rabbit	Cell Sinaling	12640S	1:1000	WB
		Jak1	Mouse	Cell Sinaling	50996S	1:1000	WB
		Phospho tyr 701 Stat1	Rabbit	Cell Sinaling	9167S	1:1000	WB
		Phospho tyr 705 Stat3	Rabbit	Cell Sinaling	9145S	1:1000	WB
		Phospho tyr 1043 Jak1	Rabbit	Cell Sinaling	3331S	1:1000	WB
		Gfap	Mouse	Abcam	ab7260	1:3000	WB
		Bace1	Rabbit	Invitrogen	ma5-29048	1:500	WB
		Psd-95	Mouse	Millipore	mab1598	1:1000	WB
		Sv2a	Rabbit	Abcam	ab32942	1:1000	WB
		Tomm20	Rabbit	Abcam	ab186735	1:1000	WB
		IBA1	Rabbit	Abcam	ab178846	1:1000	WB/IHC
		anti-β-Amyloid	Mouse	BioLegend	800701	1:2000	IHC
		Target	Source	Identifiers	Dilution	Approach
		Anti-rabbit IgG, HRP-linked	Cell Sinaling	7074S	1:10000	WT
		Anti-mouse IgG, HRP-linked	Cell Sinaling	7076S	1:10000	WT
		Donkey anti-Rabbit IgG, 488	ThermoFisher	A21206	1:500	IHC
		Donkey anti-Mouse IgG, 594	ThermoFisher	A21203	1:500	IHC
